# Synergy between Enterobacteriaceae and dietary components shapes the competition between the dominant anaerobes of the human gut

**DOI:** 10.1101/2025.09.03.673633

**Authors:** Caroline Tawk, Youssef El Mouali, Kun D. Huang, Achim Gronow, Lisa Osbelt, Johanna Rapp, Nicola Segata, Hannes Link, Athanasios Typas, Till Strowig

**Affiliations:** Department of Microbial Immune Regulation, Helmholtz Centre for Infection Research; Braunschweig, 38124 Germany; German Center for Infection Research (DZIF), partner site Hannover-Braunschweig, Braunschweig, Germany; Interfaculty Institute for Microbiology and Infection Medicine Tübingen, University of Tübingen; Tübingen, 72076 Germany; Cluster of Excellence “Controlling Microbes to Fight Infections”, University of Tübingen, 72076 Tübingen, Germany; M3 Research Center, University of Tübingen, Otfried-Müller-Str. 37, 72076 Tübingen, Germany; Department of CIBIO, University of Trento, Trento, Italy; IEO, Istituto Europeo di Oncologia IRCSS, Milan, Italy; European Molecular Biology Laboratory, Molecular Systems Biology Unit; Heidelberg, 69117 Germany; Cluster of Excellence RESIST (EXC 2155), Hannover Medical School, Hannover, Germany; Center for Individualized Infection Medicine (CiiM), a joint venture of Hannover Medical School and HZI, Hannover, Germany

## Abstract

The human gut microbiota is frequently dominated by the Bacteroidota phylum, with Bacteroidaceae and Prevotellaceae families prevailing in modern and traditional lifestyles, respectively. While these distinct profiles have been well-documented across cohorts, the underlying mechanisms remain poorly understood. Here, we combine defined gut community models and genetic tools to experimentally dissect the ecological principles that favor Prevotellaceae or Bacteroidaceae. Testing 94 dietary components in the community model shows these two families compete for overlapping nutritional niches. Notably, *Segatella copri*, a key Prevotellaceae representative, outcompetes Bacteroidaceae strains when preferred polysaccharides are available. Interestingly, this competitive advantage depends on the presence of Enterobacteriaceae, which synergize with dietary components to promote *Segatella* dominance. Accordingly, we observe that global *Segatella*-rich non-Westernized microbiomes correlate with higher Enterobacteriaceae content. Our results suggest a revised hypothesis in which the ecosystem-level dynamic interplay between dietary components and key commensals within the community contributes to distinct Bacteroidota family dominance.
