## Supplementary Table 4 for "Synergy between Enterobacteriaceae and dietary components shapes the competition between the dominant anaerobes of the human gut"

### Sheet: Sheet1
Targeted metabolite relative concentrations 12C/13C Ratio				Community Assembly
Metabolite	KEGG ID	BIGG	Polarity	Without S. copri_1	Without S. copri_2	Without S. copri_3	Without S. copri+Ara_1	Without S. copri+Ara_2	Without S. copri+Ara_3	With S. copri_1	With S. copri_2	With S. copri_3	With S. copri+Ara_1	With S. copri+Ara_2	With S. copri+Ara_3	Without E. coli_1	Without E. coli_2	Without E. coli_3	Without E. coli+Ara_1	Without E. coli+Ara_2	Without E. coli+Ara_3
Dihydroorotate	C00337	dhor	negative	0.00669609	0.00390515	0.00491493	0.00703989	0.00654472	0.00763137	0.149154	0.00285501	0.00407698	0.00291209	0.00322115	0.00319232	0.00496815	0.00481806	0.00518486	0.00437638	0.00386753	0.00403536
(2R,3R)-2,3-Dihydroxy-3-methylpentanoate	C06007	23dhmp	negative	1.08627	1.71135	3.27801	1.40904	1.36008	0.871869	0.831588	0.48116	0.52941	0.23906	0.306959	0.219524	0.26042	0.41247	0.340569	0.33742	0.395654	0.241217
UDP-N-acetylmuramoyl-L-alanine	C01212	uama	negative	0.377068	0.810234	0.4949	0.691244	0.549365	1.01603	0.265416	0.421525	0.882093	3.02681	2.46028	2.89762	4.90084	3.1351	7.31265	2.64047	4.46495	4.74427
a-Ketoglutaric acid	C00026	akg	negative	4.87022	6.01912	6.65232	3.93425	3.77234	6.09082	3.10204	3.51354	4.03688	2.33433	2.46337	2.79162	2.54097	2.63546	2.04346	2.40364	2.07204	1.60259
UDP-Glucose	C00029	udpg	negative	0.00535257	0.00535181	0.00407416	0.1051	0.0761421	0.0715566	0.064356	0.0553647	0.0129547	0.413635	0.375418	0.292167	0.0183498	0.0177662	0.0130367	0.013902	0.0119395	0.00915528
Succinate	C00042	succ	negative	315.299	603.319	916.748	780.6	814.014	604.719	420.696	331.253	328.385	716.991	680.032	702.684	290.045	352.305	309.538	318.973	326.349	225.883
UDP-N-acetyl-D-Glucosamine	C00043	uacgam	negative	0.0274049	0.0248227	0.0167352	0.0547793	0.0481262	0.0620782	0.0429008	0.0344546	0.0391371	0.211443	0.16844	0.146256	0.0367471	0.0320279	0.0253884	0.01382	0.017151	0.0127991
Aspartic acid	C00049	asp	negative	1.57091	1.59538	1.35349	0.882228	0.841884	1.01854	1.77655	1.57301	1.54169	7.21452	6.74979	6.92092	0.797346	0.569978	0.349678	0.388563	0.374108	0.292987
Malate	C00149	mal	negative	1.51227	1.41247	0.96652	1.10933	1.12813	0.92061	1.12806	1.36142	0.965812	0.819725	0.602911	0.478765	1.89598	2.19726	1.8841	1.89587	1.55384	1.62453
Pentose-Phosphates	C00199	pentose-p	negative	0.362825	0.399281	0.278762	0.906136	0.869795	0.573088	0.28257	0.25448	0.15732	1.99718	1.93801	1.4035	0.717852	0.776358	0.660138	0.611567	0.559878	0.433435
Orotate	C00295	orot	negative	0.00632921	0.0089735	0.0123946	0.0099447	0.0103064	0.00698444	0.00693868	0.00916938	0.0078412	0.0129893	0.0144934	0.011288	0.00691479	0.0080068	0.00855051	0.00833252	0.00749984	0.00684486
Lysine	C00047	lys	positive	8.25674	13.4609	13.8332	11.774	11.7598	8.73569	6.77911	5.127	4.40887	5.74459	6.41159	5.76683	26.7847	29.6045	26.9377	31.3672	26.2658	22.9434
Ornithine	C00077	orn	positive	2582.4	5726.17	11239.4	5400.67	5061.63	2361.94	4923.25	2179.24	2231.08	2122.63	2385.44	1832.83	126.399	102.236	150.123	107.582	76.5736	72.6558
Glutamic acid	C00025	glu	positive	1.77256	3.66791	6.41772	0.162014	0.18664	0.101195	1.51567	0.857043	1.41938	0.114843	0.0947888	0.11039	0.0632179	0.0785781	0.0515467	0.0242075	0.0322405	0.0169734
Glycine	C00037	gly	positive	40.1012	87.1749	114.17	58.3271	76.3254	49.0557	73.6864	42.1929	43.4977	66.6017	59.2666	76.1034	42.5649	53.6597	38.8877	34.2044	50.8433	29.9244
Alanine	C00041	ala	positive	26.0527	47.1336	74.1138	43.5136	49.3266	27.7879	32.5423	26.5607	27.6068	36.2742	35.0288	30.4858	23.8115	26.7816	22.1495	26.9861	19.8535	20.5736
Arginine	C00062	arg	positive	6.1493	10.019	7.53817	18.9523	17.4796	21.3812	9.92502	9.19019	6.59517	56.9605	59.0698	68.3034	234.42	308.857	265.716	260.556	255.754	217.512
Serine	C00065	ser	positive	10.8293	11.9725	13.1399	10.7938	13.1325	10.375	10.4172	9.73854	7.60031	6.86373	7.50217	6.59433	76.7661	81.7321	78.5627	80.2306	77.9647	66.549
Methionine	C00073	met	positive	129.362	224.245	461.174	238.02	209.245	135.871	150.821	136.156	127.78	158.005	167.314	138.764	111.582	96.7326	81.8985	95.6722	91.0312	61.8778
Tryptophan	C00078	trp	positive	106.211	148.635	142.016	131.015	153.723	139.236	129.889	151.903	152.766	187.092	154.714	160.087	145.629	164.27	144.673	170.157	134.143	140.111
Phenylalanine	C00079	phe	positive	72.7968	106.408	155.537	101.349	118.301	76.4378	100.616	83.0493	93.2597	106.884	84.3629	88.434	67.9109	94.0323	76.8001	86.4467	69.7219	60.8235
Histidine	C00135	his	positive	23.9031	33.1653	60.3865	41.8248	41.8695	49.0266	33.9551	23.1772	23.9427	39.9357	37.0995	36.6126	30.5468	33.0003	31.2209	27.8012	26.0772	20.6501
Proline	C00148	pro	positive	37.3456	61.4551	84.2494	57.1402	57.6136	35.7126	60.7838	40.579	39.2376	53.319	51.5546	50.2567	30.4284	37.6322	33.9102	36.5112	32.4408	25.3338
Threonine/Homoserine	C00188	thr	positive	0.826963	1.50021	1.51917	4.26356	4.50915	2.80298	1.45148	1.46914	0.959616	7.92432	6.94214	8.17959	19.3956	23.1062	19.8216	21.8541	18.2194	13.2065
Inosine	C00294	ins	positive	1.62619	2.32829	1.07474	12.2777	7.83444	11.1897	4.59257	3.50249	2.32078	28.6363	31.8466	20.1118	8.29706	9.71135	8.14969	11.0325	9.49339	6.57032
Leucine/Isoleucine	C00123/C00407	leu/ile	positive	41.2372	52.9666	63.6035	52.4099	51.8217	46.8249	45.5578	45.9611	42.9598	50.2384	48.6379	53.6482	40.1516	45.4656	42.4826	44.2513	38.6673	34.9224
Diaminopimelic acid	C00666	26dap	positive	1.25944	1.21233	1.31115	1.04141	0.809219	0.911354	1.53143	1.2576	1.54654	1.44645	2.7053	1.56364	0.36882	0.297739	0.261183	0.418653	0.560127	0.275947
Histidinol	C00860	histd	positive	0.349211	0.484202	0.822664	0.545473	0.544728	0.0952073	0.383579	0.406719	0.334431	0.475459	0.358777	0.33863	0.308187	0.432647	0.262258	0.39943	0.26699	0.249386
Tyrosine	C00082	tyr	positive	23.071	33.7588	65.1432	31.8009	30.7428	18.684	25.9324	17.9711	22.6082	26.9477	21.9018	21.5179	13.5898	16.276	12.5006	12.9684	12.7184	8.29179
Valine	C00183	val	positive	32.6784	51.5185	73.1232	47.8974	50.6161	34.9587	46.6263	34.7837	35.5903	45.5509	44.1167	43.4006	30.3524	35.3671	28.1557	31.8505	27.6691	23.7622
Adenine	C00147	ade	positive	7.09857	11.3161	18.5773	15.7306	18.5549	11.6339	13.0611	10.5195	6.83436	20.7494	26.7081	25.0102	19.3644	18.2019	20.8589	19.5535	17.7418	15.0852
Adenosine	C00212	adn	positive	0.393953	0.608038	0.309335	2.30607	1.65137	2.31745	0.665429	0.743257	0.472561	4.7627	4.24221	5.83538	1.56059	2.12536	1.41675	2.40204	1.48274	1.57783
Guanine	C00242	gua	positive	0.700197	1.20667	1.86374	1.4838	1.3177	0.906961	1.41767	1.96523	0.905472	0.340779	0.281432	0.401375	0.169318	0.20487	0.16503	0.525379	0.128463	0.119525
N-Acetyl-L-Glutamic acid	C00624	acglu	positive	0.343049	0.496228	0.901265	0.518775	0.554315	0.321517	0.507494	0.353547	0.346143	0.393612	0.503486	0.399622	0.259305	0.320059	0.303151	0.410674	0.266749	0.220479
Flavin adenine dinucleotide	C00016	fad	positive	0.443244	0.964576	0.819166	0.572617	0.94254	0.93761	0.775359	0.426959	0.464965	0.748088	0.681373	0.946653	0.711688	1.00649	1.19062	1.16529	0.904545	0.540147
Reduced glutathione	C00051	gthrd	positive	0.160385	0.247314	0.456034	0.243985	0.199473	0.159374	0.231129	0.166874	0.177435	0.200818	0.16345	0.188838	0.0751382	0.0872714	0.0741837	0.0747647	0.0546796	0.0634985
5-Methylthioadenosine	C00170	5mta	positive	1.98942	2.88096	2.65948	2.85422	3.84265	1.94691	2.53379	2.45434	2.72082	2.68464	3.39401	3.33758	0.814945	0.984065	0.96161	1.13091	0.648864	0.680597
Riboflavin	C00255	ribflv	positive	11.2952	23.9011	30.3429	19.2776	22.7154	15.2941	17.3566	18.1761	15.5691	18.5784	22.8597	18.0506	13.8294	14.7882	15.6667	19.5943	12.1944	12.0062
Hypoxanthine	C00262	hxan	positive	3.51196	6.12115	9.45684	2.58133	2.66172	2.04576	9.20171	6.9124	8.12453	0.14067	0.138414	0.149479	1.17562	1.38294	1.24864	1.40483	0.936995	0.785881
D-Pantothenic acid	C00864	pnto	positive	0.486113	1.13433	1.66056	0.662503	0.71756	0.568248	0.632635	0.475892	0.577798	1.22879	1.2821	1.26469	0.735905	0.931226	0.808482	0.853802	0.697477	0.534673
D-Alanyl-Alanine	C00993	alaala	positive	1.42035	1.58084	1.87977	1.21256	1.41615	1.10948	1.55469	2.01227	1.50551	3.43183	2.69477	2.63947	1.43054	1.63305	1.39528	1.87854	1.3797	1.20388
N-Acetylputrescine	C02714	acput	positive	0.265861	0.393702	0.394645	0.338054	0.378529	0.292076	0.920896	1.10423	0.753229	1.68124	1.66008	2.01095	0.0542459	0.0579753	0.0340935	0.042401	0.0334815	0.0274638
Uridine diphosphate (UDP)	C00015	udp	negative	0.722831	0.325016	0.20223	0.147622	0.174555	0.145546	0.334671	0.428421	0.184435	0.234764	0.111537	0.190682	0.249416	0.246252	0.208941	0.157273	0.171917	0.103982
Nicotinamide adenine dinucleotide (NAD)	C00003	nad	negative	0.940053	1.18889	0.778241	0.467861	0.594845	0.525278	0.831793	0.668433	0.686071	0.783947	0.845528	0.872908	0.735673	0.89783	0.760875	0.865794	0.740963	0.709968
Reduced nicotinamide adenine dinucleotide (NADH)	C00004	nadh	negative	1.24334	0.89745	0.836969	4.06373	4.62682	5.02066	1.27785	0.681225	1.27706	5.12934	2.81407	2.40989	1.15269	1.09561	0.811676	0.962802	0.939956	0.447576
Nicotinamide adenine dinucleotide phosphate (NADP)	C00006	nadp	negative	0.766411	0.113608	0.126335	0.140532	0.13711	0.0602507	0.101081	0.115301	0.0688388	0.175443	0.219893	0.271524	0.157998	0.24365	0.161451	0.247798	0.126027	0.107403
Acetyl-CoA	C00024	accoa	negative	0.471553	0.0523549	0.0239431	0.0722518	0.0634012	0.0494058	0.0555373	0.036408	0.0375329	0.105617	0.0995781	0.112971	0.126358	0.172346	0.135182	0.0773996	0.0855925	0.0815836
Phosphoenolpyruvate	C00074	pep	negative	4.30982	3.63254	2.11227	0.962978	1.27218	0.584287	3.88316	2.63975	1.82731	0.337756	0.341216	0.315791	0.834718	1.01192	0.879949	0.432499	0.382559	0.340456
Glycerol 3-Phosphate	C00093	glyc3p	negative	0.725207	0.574666	0.956053	7.29961	5.22704	4.836	0.829356	0.839698	0.552584	4.92625	5.79065	6.20626	1.58612	3.37506	2.54123	3.31465	2.02918	1.82636
Dihydroxyacetone-P	C00111	dhap	negative	0.26181	0.180293	0.167417	0.439132	0.370942	0.458227	0.368933	0.420352	0.280137	0.937261	0.884387	1.12533	0.12008	0.109372	0.124021	0.0842888	0.103283	0.113153
Hexose-Phosphates	XXX	XXX	negative	0.0419592	0.0535216	0.138568	0.484381	0.425218	0.438159	0.1939	0.17207	0.118095	0.453624	0.435018	0.452343	0.561172	0.626897	0.797193	0.606152	0.354604	0.3637
2-Isopropylmalic acid	C02504	3c3hmp	negative	0.08352	0.0507509	0.019237	0.0105933	0.0140132	0.00771928	0.00891294	0.00896303	0.0101992	0.00983808	0.0145959	0.00884469	0.006725	0.00733865	0.00732756	0.00607427	0.00594378	0.00583155
N-acetylmuramate	C02713	acmum	negative	0.0821508	0.115662	0.149434	0.109931	0.0809869	0.0620578	0.167522	0.192085	0.124939	0.672331	0.794166	1.06853	0.721028	0.875025	0.734985	0.685063	0.578577	0.544893
5-Carboxyamino-1-(5-phospho-D-ribosyl)imidazole	C15667	5ca1rpi	negative	0.629937	3.76908	1.07739	0.695569	1.14881	1.10704	2.96689	2.61443	2.12242	0.361062	0.343034	0.229879	1.20155	0.541159	2.06398	0.639481	0.323145	0.416167
4-Aminobutanoate (GABA)	C00334	4abut	positive	30.882	58.0431	68.881	279.559	258.247	166.58	112.486	84.4424	60.1516	187.646	239.837	135.274	115.442	148.882	114.655	169.178	124.478	89.1958
Guanosine	C00387	gsn	positive	0.181963	0.443207	0.34175	2.62655	2.46683	2.39005	0.317898	0.309834	0.295203	2.09208	2.2733	1.93823	3.03037	3.16856	3.08694	3.47149	3.00265	2.34961
Cytidine	C00475	cytd	positive	0.277539	0.328818	0.0645093	0.0477783	0.0267093	0.0844661	0.110016	0.13047	0.118246	0.215149	0.19608	0.258053	0.0640204	0.0705949	0.0826749	0.0496063	0.0658686	0.076648
N2-Succinyl-L-arginine	C03296	sucarg	positive	2.77564	8.65911	9.94765	13.0841	8.73583	10.9228	6.15677	6.50524	5.7463	9.2145	7.5958	11.6542	3.63829	4.95885	6.30727	3.04158	2.73555	2.67845
L-Argininosuccinic acid	C03406	argsuc	positive	4.65323	0.885706	0.933421	0.782146	0.595038	0.57973	0.730856	0.555489	0.519672	0.572779	0.802113	0.650926	0.85149	1.46864	1.22543	1.0353	1.06121	0.565226
Adenosine triphosphate	C00002	atp	positive	0.615143	0.117478	0.197231	0.0688194	0.0673855	0.0197516	0.0588416	0.0465175	0.0294699	0.026512	0.0282797	0.0287141	0.0444453	0.0202792	0.0450397	0.0309167	0.0198819	0.022166
Adenosine diphosphate	C00008	adp	positive	0.476382	0.68496	0.911576	0.555603	0.712393	0.299394	0.554537	0.724261	0.364077	0.46438	0.581754	0.601818	0.458631	0.365413	0.515212	0.322279	0.256008	0.241488
Coenzyme A	C00010	coa	positive	0.497727	0.809801	0.783321	0.39276	0.617805	0.296566	0.742603	0.830668	0.537209	0.368221	0.315709	0.416293	0.742038	1.01935	1.12678	0.707434	0.601972	0.361305
Adenosine monophosphate	C00020	amp	positive	0.146867	0.245482	0.178876	0.315069	0.506591	0.529059	0.41553	0.451449	0.295572	0.979896	0.892027	0.821736	0.202151	0.241768	0.222814	0.300759	0.207508	0.198345
Cytidine monophosphate	C00055	cmp	positive	0.121982	0.168038	0.147705	0.381146	0.375675	0.375012	0.327652	0.274837	0.270381	0.575936	0.753135	0.666599	0.180077	0.171476	0.160243	0.178308	0.136881	0.153793
Cytidine triphosphate	C00063	ctp	positive	1.12085	0.109511	0.16703	0.131278	0.139894	0.0912573	0.101176	0.0887682	0.113528	0.0949107	0.108311	0.100026	0.099353	0.0905323	0.0744319	0.124531	0.109444	0.0745681
Uridine monophosphate	C00105	ump	positive	0.148819	0.216203	0.120538	0.440184	0.377949	0.331378	0.28919	0.279824	0.186649	1.10202	0.884878	1.01094	0.17562	0.252965	0.203292	0.147276	0.164042	0.151741
Oxidized glutathione	C00127	gthox	positive	1.00664	0.0542779	0.200103	0.0287643	0.0437457	0.0187024	0.0429068	0.0369991	0.0336071	0.027906	0.0233865	0.0263254	0.018122	0.0310794	0.0158526	0.0329875	0.01822	0.0151598
Inosine monophosphate (IMP)	C00130	imp	positive	0.0616924	0.10851	0.0702308	0.292513	0.348384	0.452839	0.128772	0.188727	0.138731	0.179419	0.244122	0.269845	0.0868181	0.13126	0.176324	0.0960952	0.0795786	0.0694586
Guanosine monophosphate (GMP)	C00144	gmp	positive	0.200758	0.482944	0.467601	3.42773	3.90065	4.58111	0.333441	0.305219	0.483613	4.45116	4.66601	6.57523	0.276193	0.419788	0.212239	0.208646	0.192588	0.148598
Citrulline	C00327	citr	positive	11.4339	15.8403	22.5387	17.403	18.7366	11.3466	18.5405	23.8269	11.4147	38.5953	34.9766	37.4448	2.9506	4.01229	3.37462	3.41506	2.71172	2.51979
S-Adenosylmethionine	C00019	amet	positive	1.89688	3.98957	2.85733	5.8194	7.04628	3.15215	3.22218	2.8404	2.57756	3.6077	4.18786	4.34838	1.15048	0.970444	1.14841	1.40466	0.744441	0.886411
Protoheme	C00032	pheme	positive	4.92747	5.65731	5.77065	6.82611	5.22528	6.31539	5.25131	6.30875	7.53786	5.54509	6.87674	7.21857	6.50771	7.27399	4.55817	5.97241	5.35585	5.67802
Propionyl-CoA	C00100	ppcoa	positive	2.01242	3.03098	2.21491	0.987997	1.45506	0.874493	3.59028	2.61469	1.75978	3.08546	4.16296	3.94243	1.9134	1.36987	1.23845	0.766554	0.784849	0.719584
Inosine diphosphate	C00104	idp	positive	1.17425	2.51249	2.20152	1.55049	0.928001	1.17652	2.21485	2.00403	2.12602	1.66593	1.83713	2.26436	1.36619	1.28978	1.63533	1.52193	0.803028	0.655562
N-Acetyl-L-Ornithine	C00437	acorn	positive	3.2239	6.33246	7.59143	5.34443	5.83252	4.19714	4.9592	3.40731	4.21678	3.68202	4.61124	4.12122	2.99723	3.64873	3.33011	4.09765	3.401	3.10155
2-Deoxyadenosine	C00559	dadsn	positive	0.921058	1.48487	0.918289	8.34727	7.78333	8.73851	1.27944	1.58749	1.21231	11.0455	12.6869	12.6648	12.8409	15.5212	13.1321	23.0311	21.1122	21.1248
Pyridoxamine 5-Phosphate	C00647	pyam5p	positive	1.26412	1.20506	1.21211	0.705669	0.90425	0.291968	1.02649	0.741281	0.676459	0.472742	0.584713	0.715283	0.470442	0.40852	0.717348	0.584117	0.372598	0.34825
3-Phosphoserine	C01005	pser	positive	2.24441	4.7449	2.73964	1.19347	1.82555	0.995411	1.8775	1.92135	1.63655	5.17179	5.06366	5.57533	0.914451	0.992883	0.772743	0.899352	0.655251	0.649141
Adenylosuccinic acid	C03794	dcamp	positive	0.274056	0.318785	0.267921	0.375308	0.366479	0.228021	0.522962	0.56318	0.404014	0.539314	0.551306	0.549106	0.27158	0.192436	0.190637	0.181957	0.152338	0.0869337
Cytidine diphosphate	C00112	cdp	positive	0.573454	0.234271	0.33178	0.302203	0.359574	0.15251	0.235593	0.235105	0.147088	0.143842	0.159249	0.171306	0.32879	0.306102	0.333612	0.422246	0.225475	0.23463
Pyridoxamine	C00534	pydam	positive	109.898	107.296	121.321	119.254	76.5473	75.8169	146.931	86.0477	125.243	71.1766	109.397	74.7146	72.3309	74.8681	70.9061	103.268	45.1992	63.6776
Fructose-1,6-Bisphosphate	C00354	fbp	negative	0.48262	0.114039	0.0684604	0.0623673	0.0833947	0.0415216	0.0398462	0.0308474	0.0341656	0.0506406	0.0769407	0.0640074	0.0313447	0.0354329	0.0262961	0.0498948	0.0453078	0.0218596
Citrate/Isocitrate	C00158/C00311	cit/icit	negative	3.59426	8.03485	3.89549	2.78911	1.88923	1.21312	1.07929	0.928368	0.918385	0.925427	0.672454	0.626568	2.29866	3.19165	2.73012	4.10412	2.8739	2.84291
O-Acetyl-L-Serine	C00979	acser	positive	4.63094	3.16488	3.12446	12.6874	13.3669	10.0521	2.70701	2.2702	2.41642	3.48594	3.89807	3.34778	0.826791	1.05614	1.07536	1.30602	1.25165	0.874548
