## Supplementary Table 6 for "Synergy between Enterobacteriaceae and dietary components shapes the competition between the dominant anaerobes of the human gut"

### Sheet: Tab 1
Cohort of healthy adults with different lifestyles used in this study from published datasets
project	country	Westernization	number of samples	source
BackhedF_2015	SWE	Yes	99	https://doi.org/10.1016/j.chom.2015.04.004
BritoIL_2016	FJI	No	143	https://doi.org/10.1038/nature18927
DeFilippisF_2019	ITA	Yes	97	https://doi.org/10.1016/j.chom.2019.01.004
HMP_2012	USA	Yes	145	https://www.nature.com/articles/nature11234
PasolliE_2019	MDG	No	110	https://doi.org/10.1016/j.cell.2019.01.001
RampelliS_2015	TZA	No	21	https://doi.org/10.1016/j.cub.2015.04.055
SmitsSA_2017	TZA	No	32	https://www.science.org/doi/10.1126/science.aan4834
TettAJ_2019_a	TZA	No	36	https://doi.org/10.1016/j.chom.2019.08.018
TettAJ_2019_b	GHA	No	23	https://doi.org/10.1016/j.chom.2019.08.018
TettAJ_2019_c	ETH	No	24	https://doi.org/10.1016/j.chom.2019.08.018
YachidaS_2019	JPN	Yes	140	https://doi.org/10.1038/s41591-019-0458-7
Non-Westernized samples	389
Westernized samples	481

### Sheet: Tab 2
sample	project	country	Westernization
A01_02_1FE	PasolliE_2019	MDG	non-Westernization
A02_01_1FE	PasolliE_2019	MDG	non-Westernization
A03_01_1FE	PasolliE_2019	MDG	non-Westernization
A04_01_1FE	PasolliE_2019	MDG	non-Westernization
A04_04_1FE	PasolliE_2019	MDG	non-Westernization
A05_01_1FE	PasolliE_2019	MDG	non-Westernization
A06_01_1FE	PasolliE_2019	MDG	non-Westernization
A07_01_1FE	PasolliE_2019	MDG	non-Westernization
A08_01_1FE	PasolliE_2019	MDG	non-Westernization
A09_01_1FE	PasolliE_2019	MDG	non-Westernization
A09_02_1FE	PasolliE_2019	MDG	non-Westernization
A10_01_1FE	PasolliE_2019	MDG	non-Westernization
A10_02_1FE	PasolliE_2019	MDG	non-Westernization
A11_01_1FE	PasolliE_2019	MDG	non-Westernization
A13_01_1FE	PasolliE_2019	MDG	non-Westernization
A13_03_1FE	PasolliE_2019	MDG	non-Westernization
A14_01_1FE	PasolliE_2019	MDG	non-Westernization
A15_02_1FE	PasolliE_2019	MDG	non-Westernization
A19_01_1FE	PasolliE_2019	MDG	non-Westernization
A20_01_1FE	PasolliE_2019	MDG	non-Westernization
A20_03_1FE	PasolliE_2019	MDG	non-Westernization
A22_01_1FE	PasolliE_2019	MDG	non-Westernization
A23_01_1FE	PasolliE_2019	MDG	non-Westernization
A24_02_1FE	PasolliE_2019	MDG	non-Westernization
A24_04_1FE	PasolliE_2019	MDG	non-Westernization
A25_01_1FE	PasolliE_2019	MDG	non-Westernization
A27_02_1FE	PasolliE_2019	MDG	non-Westernization
A28_02_1FE	PasolliE_2019	MDG	non-Westernization
A29_01_1FE	PasolliE_2019	MDG	non-Westernization
A32_01_1FE	PasolliE_2019	MDG	non-Westernization
A34_01_1FE	PasolliE_2019	MDG	non-Westernization
A34_02_1FE	PasolliE_2019	MDG	non-Westernization
A35_01_1FE	PasolliE_2019	MDG	non-Westernization
A36_01_1FE	PasolliE_2019	MDG	non-Westernization
A36_02_1FE	PasolliE_2019	MDG	non-Westernization
A39_01_1FE	PasolliE_2019	MDG	non-Westernization
A39_02_1FE	PasolliE_2019	MDG	non-Westernization
A39_04_1FE	PasolliE_2019	MDG	non-Westernization
A40_02_1FE	PasolliE_2019	MDG	non-Westernization
A41_01_1FE	PasolliE_2019	MDG	non-Westernization
A42_02_1FE	PasolliE_2019	MDG	non-Westernization
A43_02_1FE	PasolliE_2019	MDG	non-Westernization
A44_01_1FE	PasolliE_2019	MDG	non-Westernization
A45_02_1FE	PasolliE_2019	MDG	non-Westernization
A46_01_1FE	PasolliE_2019	MDG	non-Westernization
A46_02_1FE	PasolliE_2019	MDG	non-Westernization
A47_01_1FE	PasolliE_2019	MDG	non-Westernization
A47_02_1FE	PasolliE_2019	MDG	non-Westernization
A48_01_1FE	PasolliE_2019	MDG	non-Westernization
A48_05_1FE	PasolliE_2019	MDG	non-Westernization
A49_01_1FE	PasolliE_2019	MDG	non-Westernization
A53_01_1FE	PasolliE_2019	MDG	non-Westernization
A54_02_1FE	PasolliE_2019	MDG	non-Westernization
A55_01_1FE	PasolliE_2019	MDG	non-Westernization
A55_02_1FE	PasolliE_2019	MDG	non-Westernization
A56_01_1FE	PasolliE_2019	MDG	non-Westernization
A58_01_1FE	PasolliE_2019	MDG	non-Westernization
A58_03_1FE	PasolliE_2019	MDG	non-Westernization
A59_01_1FE	PasolliE_2019	MDG	non-Westernization
A62_01_1FE	PasolliE_2019	MDG	non-Westernization
A62_03_1FE	PasolliE_2019	MDG	non-Westernization
A66_02_1FE	PasolliE_2019	MDG	non-Westernization
A67_01_1FE	PasolliE_2019	MDG	non-Westernization
A68_01_1FE	PasolliE_2019	MDG	non-Westernization
A69_01_1FE	PasolliE_2019	MDG	non-Westernization
A69_02_1FE	PasolliE_2019	MDG	non-Westernization
A70_01_1FE	PasolliE_2019	MDG	non-Westernization
A70_03_1FE	PasolliE_2019	MDG	non-Westernization
A72_01_1FE	PasolliE_2019	MDG	non-Westernization
A72_02_1FE	PasolliE_2019	MDG	non-Westernization
A73_01_1FE	PasolliE_2019	MDG	non-Westernization
A73_02_1FE	PasolliE_2019	MDG	non-Westernization
A75_02_1FE	PasolliE_2019	MDG	non-Westernization
A79_02_1FE	PasolliE_2019	MDG	non-Westernization
A81_01_1FE	PasolliE_2019	MDG	non-Westernization
A81_03_1FE	PasolliE_2019	MDG	non-Westernization
A82_02_1FE	PasolliE_2019	MDG	non-Westernization
A83_02_1FE	PasolliE_2019	MDG	non-Westernization
A85_01_1FE	PasolliE_2019	MDG	non-Westernization
A88_02_1FE	PasolliE_2019	MDG	non-Westernization
A89_01_1FE	PasolliE_2019	MDG	non-Westernization
A89_02_1FE	PasolliE_2019	MDG	non-Westernization
A90_03_1FE	PasolliE_2019	MDG	non-Westernization
A90_04_1FE	PasolliE_2019	MDG	non-Westernization
A91_01_1FE	PasolliE_2019	MDG	non-Westernization
A91_02_1FE	PasolliE_2019	MDG	non-Westernization
A92_01_1FE	PasolliE_2019	MDG	non-Westernization
A93_01_1FE	PasolliE_2019	MDG	non-Westernization
A94_01_1FE	PasolliE_2019	MDG	non-Westernization
A94_02_1FE	PasolliE_2019	MDG	non-Westernization
A94_03_1FE	PasolliE_2019	MDG	non-Westernization
A95_01_1FE	PasolliE_2019	MDG	non-Westernization
C16-20002-TZ	TettAJ_2019_a	TZA	non-Westernization
C16-20003-TZ	TettAJ_2019_a	TZA	non-Westernization
C16-20005-GH	TettAJ_2019_b	GHA	non-Westernization
C16-20005-TZ	TettAJ_2019_a	TZA	non-Westernization
C16-20006-GH	TettAJ_2019_b	GHA	non-Westernization
C16-20009-GH	TettAJ_2019_b	GHA	non-Westernization
C16-20010-GH	TettAJ_2019_b	GHA	non-Westernization
C16-20029-GH	TettAJ_2019_b	GHA	non-Westernization
C16-20030-GH	TettAJ_2019_b	GHA	non-Westernization
C16-20047-GH	TettAJ_2019_b	GHA	non-Westernization
C16-20048-GH	TettAJ_2019_b	GHA	non-Westernization
C16-20065-GH	TettAJ_2019_b	GHA	non-Westernization
C16-20066-GH	TettAJ_2019_b	GHA	non-Westernization
C16-20070-TZ	TettAJ_2019_a	TZA	non-Westernization
C16-20071-TZ	TettAJ_2019_a	TZA	non-Westernization
C16-20108-GH	TettAJ_2019_b	GHA	non-Westernization
C16-20117-TZ	TettAJ_2019_a	TZA	non-Westernization
C16-20118-TZ	TettAJ_2019_a	TZA	non-Westernization
C16-20124-GH	TettAJ_2019_b	GHA	non-Westernization
C16-20125-GH	TettAJ_2019_b	GHA	non-Westernization
C16-20152-TZ	TettAJ_2019_a	TZA	non-Westernization
C16-20153-TZ	TettAJ_2019_a	TZA	non-Westernization
C16-20197-TZ	TettAJ_2019_a	TZA	non-Westernization
C16-20211-TZ	TettAJ_2019_a	TZA	non-Westernization
C16-20212-TZ	TettAJ_2019_a	TZA	non-Westernization
C16-20215-TZ	TettAJ_2019_a	TZA	non-Westernization
C16-20237-TZ	TettAJ_2019_a	TZA	non-Westernization
C16-20238-TZ	TettAJ_2019_a	TZA	non-Westernization
C16-20241-GH	TettAJ_2019_b	GHA	non-Westernization
C16-20242-GH	TettAJ_2019_b	GHA	non-Westernization
C16-20246-TZ	TettAJ_2019_a	TZA	non-Westernization
C16-20248-TZ	TettAJ_2019_a	TZA	non-Westernization
C16-20273-GH	TettAJ_2019_b	GHA	non-Westernization
C16-20274-GH	TettAJ_2019_b	GHA	non-Westernization
C16-20288-GH	TettAJ_2019_b	GHA	non-Westernization
C16-20292-GH	TettAJ_2019_b	GHA	non-Westernization
C16-20340-TZ	TettAJ_2019_a	TZA	non-Westernization
C16-20345-TZ	TettAJ_2019_a	TZA	non-Westernization
C16-20346-TZ	TettAJ_2019_a	TZA	non-Westernization
C16-20362-GH	TettAJ_2019_b	GHA	non-Westernization
C16-20363-GH	TettAJ_2019_b	GHA	non-Westernization
C16-20371-TZ	TettAJ_2019_a	TZA	non-Westernization
C16-20374-GH	TettAJ_2019_b	GHA	non-Westernization
C16-20375-GH	TettAJ_2019_b	GHA	non-Westernization
C16-20415-TZ	TettAJ_2019_a	TZA	non-Westernization
C16-20416-TZ	TettAJ_2019_a	TZA	non-Westernization
C16-20437-TZ	TettAJ_2019_a	TZA	non-Westernization
C16-20438-TZ	TettAJ_2019_a	TZA	non-Westernization
C16-20470-TZ	TettAJ_2019_a	TZA	non-Westernization
C16-20471-TZ	TettAJ_2019_a	TZA	non-Westernization
C16-20473-TZ	TettAJ_2019_a	TZA	non-Westernization
C16-20491-TZ	TettAJ_2019_a	TZA	non-Westernization
C16-20554-TZ	TettAJ_2019_a	TZA	non-Westernization
C16-20558-TZ	TettAJ_2019_a	TZA	non-Westernization
C16-20625-TZ	TettAJ_2019_a	TZA	non-Westernization
C16-20626-TZ	TettAJ_2019_a	TZA	non-Westernization
C16-20627-TZ	TettAJ_2019_a	TZA	non-Westernization
C16-20645-TZ	TettAJ_2019_a	TZA	non-Westernization
C16-20646-TZ	TettAJ_2019_a	TZA	non-Westernization
CM_A01_M0_18	TettAJ_2019_c	ETH	non-Westernization
CM_A04_M0_18	TettAJ_2019_c	ETH	non-Westernization
CM_A06_M0_18	TettAJ_2019_c	ETH	non-Westernization
CM_D02_M0_18	TettAJ_2019_c	ETH	non-Westernization
CM_D03_M0_18	TettAJ_2019_c	ETH	non-Westernization
CM_D04_M0_18	TettAJ_2019_c	ETH	non-Westernization
CM_D05_M0_18	TettAJ_2019_c	ETH	non-Westernization
CM_D06_M0_18	TettAJ_2019_c	ETH	non-Westernization
CM_D07_M0_18	TettAJ_2019_c	ETH	non-Westernization
CM_D08_M0_18	TettAJ_2019_c	ETH	non-Westernization
CM_D09_M0_18	TettAJ_2019_c	ETH	non-Westernization
CM_D10_M0_18	TettAJ_2019_c	ETH	non-Westernization
CM_D11_M0_18	TettAJ_2019_c	ETH	non-Westernization
CM_D13_M0_18	TettAJ_2019_c	ETH	non-Westernization
CM_D15_M0_18	TettAJ_2019_c	ETH	non-Westernization
CM_D21_M0_18	TettAJ_2019_c	ETH	non-Westernization
CM_D24_M0_18	TettAJ_2019_c	ETH	non-Westernization
CM_D26_M0_18	TettAJ_2019_c	ETH	non-Westernization
CM_D33_M0_18	TettAJ_2019_c	ETH	non-Westernization
CM_D39_M0_18	TettAJ_2019_c	ETH	non-Westernization
CM_D40_M0_18	TettAJ_2019_c	ETH	non-Westernization
CM_D43_M0_18	TettAJ_2019_c	ETH	non-Westernization
CM_D48_M0_18	TettAJ_2019_c	ETH	non-Westernization
CM_D50_M0_18	TettAJ_2019_c	ETH	non-Westernization
H10	RampelliS_2015	TZA	non-Westernization
H11	RampelliS_2015	TZA	non-Westernization
H13	RampelliS_2015	TZA	non-Westernization
H14	RampelliS_2015	TZA	non-Westernization
H16	RampelliS_2015	TZA	non-Westernization
H17	RampelliS_2015	TZA	non-Westernization
H1	RampelliS_2015	TZA	non-Westernization
H21	RampelliS_2015	TZA	non-Westernization
H22	RampelliS_2015	TZA	non-Westernization
H23	RampelliS_2015	TZA	non-Westernization
H24	RampelliS_2015	TZA	non-Westernization
H25	RampelliS_2015	TZA	non-Westernization
H26	RampelliS_2015	TZA	non-Westernization
H27	RampelliS_2015	TZA	non-Westernization
H2	RampelliS_2015	TZA	non-Westernization
H3	RampelliS_2015	TZA	non-Westernization
H4	RampelliS_2015	TZA	non-Westernization
H6	RampelliS_2015	TZA	non-Westernization
H7	RampelliS_2015	TZA	non-Westernization
H8	RampelliS_2015	TZA	non-Westernization
H9	RampelliS_2015	TZA	non-Westernization
M1.10.ST	BritoIL_2016	FJI	non-Westernization
M1.15.ST	BritoIL_2016	FJI	non-Westernization
M1.16.ST	BritoIL_2016	FJI	non-Westernization
M1.1.ST	BritoIL_2016	FJI	non-Westernization
M1.20.ST	BritoIL_2016	FJI	non-Westernization
M1.22.ST	BritoIL_2016	FJI	non-Westernization
M1.23.ST	BritoIL_2016	FJI	non-Westernization
M1.24.ST	BritoIL_2016	FJI	non-Westernization
M1.25.ST	BritoIL_2016	FJI	non-Westernization
M1.26.ST	BritoIL_2016	FJI	non-Westernization
M1.27.ST	BritoIL_2016	FJI	non-Westernization
M1.29.ST	BritoIL_2016	FJI	non-Westernization
M1.35.ST	BritoIL_2016	FJI	non-Westernization
M1.37.ST	BritoIL_2016	FJI	non-Westernization
M1.38.ST	BritoIL_2016	FJI	non-Westernization
M1.3.ST	BritoIL_2016	FJI	non-Westernization
M1.42.ST	BritoIL_2016	FJI	non-Westernization
M1.44.ST	BritoIL_2016	FJI	non-Westernization
M1.48.ST	BritoIL_2016	FJI	non-Westernization
M1.4.ST	BritoIL_2016	FJI	non-Westernization
M1.57.ST	BritoIL_2016	FJI	non-Westernization
M1.59.ST	BritoIL_2016	FJI	non-Westernization
M1.5.ST	BritoIL_2016	FJI	non-Westernization
M1.61.ST	BritoIL_2016	FJI	non-Westernization
M1.62.ST	BritoIL_2016	FJI	non-Westernization
M1.63.ST	BritoIL_2016	FJI	non-Westernization
M1.64.ST	BritoIL_2016	FJI	non-Westernization
M1.65.ST	BritoIL_2016	FJI	non-Westernization
M1.6.ST	BritoIL_2016	FJI	non-Westernization
M1.7.ST	BritoIL_2016	FJI	non-Westernization
M2.31.ST	BritoIL_2016	FJI	non-Westernization
M2.32.ST	BritoIL_2016	FJI	non-Westernization
M2.33.ST	BritoIL_2016	FJI	non-Westernization
M2.36.ST	BritoIL_2016	FJI	non-Westernization
M2.37.ST	BritoIL_2016	FJI	non-Westernization
M2.38.ST	BritoIL_2016	FJI	non-Westernization
M2.39.ST	BritoIL_2016	FJI	non-Westernization
M2.40.ST	BritoIL_2016	FJI	non-Westernization
M2.41.ST	BritoIL_2016	FJI	non-Westernization
M2.44.ST	BritoIL_2016	FJI	non-Westernization
M2.45.ST	BritoIL_2016	FJI	non-Westernization
M2.46.ST	BritoIL_2016	FJI	non-Westernization
M2.48.ST	BritoIL_2016	FJI	non-Westernization
M2.49.ST	BritoIL_2016	FJI	non-Westernization
M2.50.ST	BritoIL_2016	FJI	non-Westernization
M2.51.ST	BritoIL_2016	FJI	non-Westernization
M2.52.ST	BritoIL_2016	FJI	non-Westernization
M2.56.ST	BritoIL_2016	FJI	non-Westernization
M2.60.ST	BritoIL_2016	FJI	non-Westernization
M2.63.ST	BritoIL_2016	FJI	non-Westernization
TZ_10742	SmitsSA_2017	TZA	non-Westernization
TZ_12739	SmitsSA_2017	TZA	non-Westernization
TZ_16581	SmitsSA_2017	TZA	non-Westernization
TZ_21460	SmitsSA_2017	TZA	non-Westernization
TZ_24827	SmitsSA_2017	TZA	non-Westernization
TZ_25806	SmitsSA_2017	TZA	non-Westernization
TZ_27689	SmitsSA_2017	TZA	non-Westernization
TZ_29321	SmitsSA_2017	TZA	non-Westernization
TZ_37609	SmitsSA_2017	TZA	non-Westernization
TZ_39227	SmitsSA_2017	TZA	non-Westernization
TZ_39371	SmitsSA_2017	TZA	non-Westernization
TZ_40311	SmitsSA_2017	TZA	non-Westernization
TZ_41014	SmitsSA_2017	TZA	non-Westernization
TZ_42864	SmitsSA_2017	TZA	non-Westernization
TZ_43638	SmitsSA_2017	TZA	non-Westernization
TZ_47979	SmitsSA_2017	TZA	non-Westernization
TZ_60579	SmitsSA_2017	TZA	non-Westernization
TZ_65642	SmitsSA_2017	TZA	non-Westernization
TZ_67706	SmitsSA_2017	TZA	non-Westernization
TZ_70090	SmitsSA_2017	TZA	non-Westernization
TZ_73414	SmitsSA_2017	TZA	non-Westernization
TZ_76219	SmitsSA_2017	TZA	non-Westernization
TZ_81781	SmitsSA_2017	TZA	non-Westernization
TZ_83627	SmitsSA_2017	TZA	non-Westernization
TZ_83893	SmitsSA_2017	TZA	non-Westernization
TZ_83985	SmitsSA_2017	TZA	non-Westernization
TZ_86768	SmitsSA_2017	TZA	non-Westernization
TZ_86771	SmitsSA_2017	TZA	non-Westernization
TZ_87532	SmitsSA_2017	TZA	non-Westernization
TZ_90808	SmitsSA_2017	TZA	non-Westernization
TZ_91827	SmitsSA_2017	TZA	non-Westernization
TZ_93321	SmitsSA_2017	TZA	non-Westernization
V01_01_1FE	PasolliE_2019	MDG	non-Westernization
V06_02_1FE	PasolliE_2019	MDG	non-Westernization
V07_01_2FE	PasolliE_2019	MDG	non-Westernization
V07_02_2FE	PasolliE_2019	MDG	non-Westernization
V12_01_2FE	PasolliE_2019	MDG	non-Westernization
V18_02_1FE	PasolliE_2019	MDG	non-Westernization
V19_01_2FE	PasolliE_2019	MDG	non-Westernization
V19_02_2FE	PasolliE_2019	MDG	non-Westernization
V31_01_2FE	PasolliE_2019	MDG	non-Westernization
V32_02_2FE	PasolliE_2019	MDG	non-Westernization
V36_02_2FE	PasolliE_2019	MDG	non-Westernization
V40_01_1FE	PasolliE_2019	MDG	non-Westernization
V48_03_2FE	PasolliE_2019	MDG	non-Westernization
V50_01_1FE	PasolliE_2019	MDG	non-Westernization
V50_01_2FE	PasolliE_2019	MDG	non-Westernization
V50_02_1FE	PasolliE_2019	MDG	non-Westernization
V53_02_1FE	PasolliE_2019	MDG	non-Westernization
V54_01_1FE	PasolliE_2019	MDG	non-Westernization
W1.11.ST	BritoIL_2016	FJI	non-Westernization
W1.13.ST	BritoIL_2016	FJI	non-Westernization
W1.14.ST	BritoIL_2016	FJI	non-Westernization
W1.15.ST	BritoIL_2016	FJI	non-Westernization
W1.18.ST	BritoIL_2016	FJI	non-Westernization
W1.1.ST	BritoIL_2016	FJI	non-Westernization
W1.20.ST	BritoIL_2016	FJI	non-Westernization
W1.21.ST	BritoIL_2016	FJI	non-Westernization
W1.22.ST	BritoIL_2016	FJI	non-Westernization
W1.26.ST	BritoIL_2016	FJI	non-Westernization
W1.27.ST	BritoIL_2016	FJI	non-Westernization
W1.31.ST	BritoIL_2016	FJI	non-Westernization
W1.33.ST	BritoIL_2016	FJI	non-Westernization
W1.34.ST	BritoIL_2016	FJI	non-Westernization
W1.36.ST	BritoIL_2016	FJI	non-Westernization
W1.37.ST	BritoIL_2016	FJI	non-Westernization
W1.38.ST	BritoIL_2016	FJI	non-Westernization
W1.39.ST	BritoIL_2016	FJI	non-Westernization
W1.3.ST	BritoIL_2016	FJI	non-Westernization
W1.40.ST	BritoIL_2016	FJI	non-Westernization
W1.41.ST	BritoIL_2016	FJI	non-Westernization
W1.42.ST	BritoIL_2016	FJI	non-Westernization
W1.44.ST	BritoIL_2016	FJI	non-Westernization
W1.51.ST	BritoIL_2016	FJI	non-Westernization
W1.53.ST	BritoIL_2016	FJI	non-Westernization
W1.54.ST	BritoIL_2016	FJI	non-Westernization
W1.55.ST	BritoIL_2016	FJI	non-Westernization
W1.5.ST	BritoIL_2016	FJI	non-Westernization
W1.6.ST	BritoIL_2016	FJI	non-Westernization
W1.8.ST	BritoIL_2016	FJI	non-Westernization
W1.9.ST	BritoIL_2016	FJI	non-Westernization
W2.11.ST	BritoIL_2016	FJI	non-Westernization
W2.13.ST	BritoIL_2016	FJI	non-Westernization
W2.15.ST	BritoIL_2016	FJI	non-Westernization
W2.19.ST	BritoIL_2016	FJI	non-Westernization
W2.1.ST	BritoIL_2016	FJI	non-Westernization
W2.21.ST	BritoIL_2016	FJI	non-Westernization
W2.23.ST	BritoIL_2016	FJI	non-Westernization
W2.25.ST	BritoIL_2016	FJI	non-Westernization
W2.26.ST	BritoIL_2016	FJI	non-Westernization
W2.33.ST	BritoIL_2016	FJI	non-Westernization
W2.34.ST	BritoIL_2016	FJI	non-Westernization
W2.35.ST	BritoIL_2016	FJI	non-Westernization
W2.39.ST	BritoIL_2016	FJI	non-Westernization
W2.40.ST	BritoIL_2016	FJI	non-Westernization
W2.41.ST	BritoIL_2016	FJI	non-Westernization
W2.42.ST	BritoIL_2016	FJI	non-Westernization
W2.43.ST	BritoIL_2016	FJI	non-Westernization
W2.44.ST	BritoIL_2016	FJI	non-Westernization
W2.45.ST	BritoIL_2016	FJI	non-Westernization
W2.46.ST	BritoIL_2016	FJI	non-Westernization
W2.47.ST	BritoIL_2016	FJI	non-Westernization
W2.48.ST	BritoIL_2016	FJI	non-Westernization
W2.49.ST	BritoIL_2016	FJI	non-Westernization
W2.4.ST	BritoIL_2016	FJI	non-Westernization
W2.52.ST	BritoIL_2016	FJI	non-Westernization
W2.53.ST	BritoIL_2016	FJI	non-Westernization
W2.56.ST	BritoIL_2016	FJI	non-Westernization
W2.59.ST	BritoIL_2016	FJI	non-Westernization
W2.5.ST	BritoIL_2016	FJI	non-Westernization
W2.61.ST	BritoIL_2016	FJI	non-Westernization
W2.62.ST	BritoIL_2016	FJI	non-Westernization
W2.65.ST	BritoIL_2016	FJI	non-Westernization
W2.67.ST	BritoIL_2016	FJI	non-Westernization
W2.68.ST	BritoIL_2016	FJI	non-Westernization
W2.69.ST	BritoIL_2016	FJI	non-Westernization
W2.6.ST	BritoIL_2016	FJI	non-Westernization
W2.7.ST	BritoIL_2016	FJI	non-Westernization
W2.8.ST	BritoIL_2016	FJI	non-Westernization
W3.16.ST	BritoIL_2016	FJI	non-Westernization
W3.19.ST	BritoIL_2016	FJI	non-Westernization
W3.1.ST	BritoIL_2016	FJI	non-Westernization
W3.20.ST	BritoIL_2016	FJI	non-Westernization
W3.21.ST	BritoIL_2016	FJI	non-Westernization
W3.23.ST	BritoIL_2016	FJI	non-Westernization
WL.10.ST	BritoIL_2016	FJI	non-Westernization
WL.11.ST	BritoIL_2016	FJI	non-Westernization
WL.12.ST	BritoIL_2016	FJI	non-Westernization
WL.14.ST	BritoIL_2016	FJI	non-Westernization
WL.15.ST	BritoIL_2016	FJI	non-Westernization
WL.17.ST	BritoIL_2016	FJI	non-Westernization
WL.1.ST	BritoIL_2016	FJI	non-Westernization
WL.20.ST	BritoIL_2016	FJI	non-Westernization
WL.25.ST	BritoIL_2016	FJI	non-Westernization
WL.26.ST	BritoIL_2016	FJI	non-Westernization
WL.28.ST	BritoIL_2016	FJI	non-Westernization
WL.2.ST	BritoIL_2016	FJI	non-Westernization
WL.36.ST	BritoIL_2016	FJI	non-Westernization
WL.37.ST	BritoIL_2016	FJI	non-Westernization
WL.3.ST	BritoIL_2016	FJI	non-Westernization
WL.5.ST	BritoIL_2016	FJI	non-Westernization
WL.7.ST	BritoIL_2016	FJI	non-Westernization
WL.9.ST	BritoIL_2016	FJI	non-Westernization
SAMD00114719	YachidaS_2019	JPN	Westernization
SAMD00114736	YachidaS_2019	JPN	Westernization
SAMD00114745	YachidaS_2019	JPN	Westernization
SAMD00114747	YachidaS_2019	JPN	Westernization
SAMD00114757	YachidaS_2019	JPN	Westernization
SAMD00114778	YachidaS_2019	JPN	Westernization
SAMD00114781	YachidaS_2019	JPN	Westernization
SAMD00114783	YachidaS_2019	JPN	Westernization
SAMD00114784	YachidaS_2019	JPN	Westernization
SAMD00114789	YachidaS_2019	JPN	Westernization
SAMD00114791	YachidaS_2019	JPN	Westernization
SAMD00114795	YachidaS_2019	JPN	Westernization
SAMD00114796	YachidaS_2019	JPN	Westernization
SAMD00114798	YachidaS_2019	JPN	Westernization
SAMD00114809	YachidaS_2019	JPN	Westernization
SAMD00114824	YachidaS_2019	JPN	Westernization
SAMD00114829	YachidaS_2019	JPN	Westernization
SAMD00114833	YachidaS_2019	JPN	Westernization
SAMD00114837	YachidaS_2019	JPN	Westernization
SAMD00114838	YachidaS_2019	JPN	Westernization
SAMD00114843	YachidaS_2019	JPN	Westernization
SAMD00114845	YachidaS_2019	JPN	Westernization
SAMD00114850	YachidaS_2019	JPN	Westernization
SAMD00114860	YachidaS_2019	JPN	Westernization
SAMD00114865	YachidaS_2019	JPN	Westernization
SAMD00114867	YachidaS_2019	JPN	Westernization
SAMD00114872	YachidaS_2019	JPN	Westernization
SAMD00114873	YachidaS_2019	JPN	Westernization
SAMD00114880	YachidaS_2019	JPN	Westernization
SAMD00114888	YachidaS_2019	JPN	Westernization
SAMD00114889	YachidaS_2019	JPN	Westernization
SAMD00114895	YachidaS_2019	JPN	Westernization
SAMD00114898	YachidaS_2019	JPN	Westernization
SAMD00114899	YachidaS_2019	JPN	Westernization
SAMD00114900	YachidaS_2019	JPN	Westernization
SAMD00114918	YachidaS_2019	JPN	Westernization
SAMD00114929	YachidaS_2019	JPN	Westernization
SAMD00114942	YachidaS_2019	JPN	Westernization
SAMD00114950	YachidaS_2019	JPN	Westernization
SAMD00114953	YachidaS_2019	JPN	Westernization
SAMD00114959	YachidaS_2019	JPN	Westernization
SAMD00114963	YachidaS_2019	JPN	Westernization
SAMD00114967	YachidaS_2019	JPN	Westernization
SAMD00114968	YachidaS_2019	JPN	Westernization
SAMD00114973	YachidaS_2019	JPN	Westernization
SAMD00114979	YachidaS_2019	JPN	Westernization
SAMD00114982	YachidaS_2019	JPN	Westernization
SAMD00114984	YachidaS_2019	JPN	Westernization
SAMD00114992	YachidaS_2019	JPN	Westernization
SAMD00114994	YachidaS_2019	JPN	Westernization
SAMD00115004	YachidaS_2019	JPN	Westernization
SAMD00115015	YachidaS_2019	JPN	Westernization
SAMD00115018	YachidaS_2019	JPN	Westernization
SAMD00115019	YachidaS_2019	JPN	Westernization
SAMD00115025	YachidaS_2019	JPN	Westernization
SAMD00136648	YachidaS_2019	JPN	Westernization
SAMD00154991	YachidaS_2019	JPN	Westernization
SAMD00164727	YachidaS_2019	JPN	Westernization
SAMD00164774	YachidaS_2019	JPN	Westernization
SAMD00164809	YachidaS_2019	JPN	Westernization
SAMD00164814	YachidaS_2019	JPN	Westernization
SAMD00164823	YachidaS_2019	JPN	Westernization
SAMD00164825	YachidaS_2019	JPN	Westernization
SAMD00164827	YachidaS_2019	JPN	Westernization
SAMD00164828	YachidaS_2019	JPN	Westernization
SAMD00164833	YachidaS_2019	JPN	Westernization
SAMD00164835	YachidaS_2019	JPN	Westernization
SAMD00164837	YachidaS_2019	JPN	Westernization
SAMD00164840	YachidaS_2019	JPN	Westernization
SAMD00164853	YachidaS_2019	JPN	Westernization
SAMD00164856	YachidaS_2019	JPN	Westernization
SAMD00164862	YachidaS_2019	JPN	Westernization
SAMD00164870	YachidaS_2019	JPN	Westernization
SAMD00164872	YachidaS_2019	JPN	Westernization
SAMD00164873	YachidaS_2019	JPN	Westernization
SAMD00164875	YachidaS_2019	JPN	Westernization
SAMD00164876	YachidaS_2019	JPN	Westernization
SAMD00164878	YachidaS_2019	JPN	Westernization
SAMD00164879	YachidaS_2019	JPN	Westernization
SAMD00164881	YachidaS_2019	JPN	Westernization
SAMD00164886	YachidaS_2019	JPN	Westernization
SAMD00164888	YachidaS_2019	JPN	Westernization
SAMD00164890	YachidaS_2019	JPN	Westernization
SAMD00164891	YachidaS_2019	JPN	Westernization
SAMD00164892	YachidaS_2019	JPN	Westernization
SAMD00164895	YachidaS_2019	JPN	Westernization
SAMD00164896	YachidaS_2019	JPN	Westernization
SAMD00164897	YachidaS_2019	JPN	Westernization
SAMD00164899	YachidaS_2019	JPN	Westernization
SAMD00164901	YachidaS_2019	JPN	Westernization
SAMD00164902	YachidaS_2019	JPN	Westernization
SAMD00164904	YachidaS_2019	JPN	Westernization
SAMD00164908	YachidaS_2019	JPN	Westernization
SAMD00164911	YachidaS_2019	JPN	Westernization
SAMD00164914	YachidaS_2019	JPN	Westernization
SAMD00164915	YachidaS_2019	JPN	Westernization
SAMD00164917	YachidaS_2019	JPN	Westernization
SAMD00164918	YachidaS_2019	JPN	Westernization
SAMD00164920	YachidaS_2019	JPN	Westernization
SAMD00164926	YachidaS_2019	JPN	Westernization
SAMD00164929	YachidaS_2019	JPN	Westernization
SAMD00164930	YachidaS_2019	JPN	Westernization
SAMD00164934	YachidaS_2019	JPN	Westernization
SAMD00164936	YachidaS_2019	JPN	Westernization
SAMD00164947	YachidaS_2019	JPN	Westernization
SAMD00164949	YachidaS_2019	JPN	Westernization
SAMD00164950	YachidaS_2019	JPN	Westernization
SAMD00164951	YachidaS_2019	JPN	Westernization
SAMD00164952	YachidaS_2019	JPN	Westernization
SAMD00164953	YachidaS_2019	JPN	Westernization
SAMD00164954	YachidaS_2019	JPN	Westernization
SAMD00164956	YachidaS_2019	JPN	Westernization
SAMD00164957	YachidaS_2019	JPN	Westernization
SAMD00164958	YachidaS_2019	JPN	Westernization
SAMD00164960	YachidaS_2019	JPN	Westernization
SAMD00164961	YachidaS_2019	JPN	Westernization
SAMD00164962	YachidaS_2019	JPN	Westernization
SAMD00164963	YachidaS_2019	JPN	Westernization
SAMD00164965	YachidaS_2019	JPN	Westernization
SAMD00164966	YachidaS_2019	JPN	Westernization
SAMD00164969	YachidaS_2019	JPN	Westernization
SAMD00164972	YachidaS_2019	JPN	Westernization
SAMD00164973	YachidaS_2019	JPN	Westernization
SAMD00164996	YachidaS_2019	JPN	Westernization
SAMD00165004	YachidaS_2019	JPN	Westernization
SAMD00165008	YachidaS_2019	JPN	Westernization
SAMD00165010	YachidaS_2019	JPN	Westernization
SAMD00165015	YachidaS_2019	JPN	Westernization
SAMD00165020	YachidaS_2019	JPN	Westernization
SAMD00165021	YachidaS_2019	JPN	Westernization
SAMD00165022	YachidaS_2019	JPN	Westernization
SAMD00165024	YachidaS_2019	JPN	Westernization
SAMD00165025	YachidaS_2019	JPN	Westernization
SAMD00165026	YachidaS_2019	JPN	Westernization
SAMD00165027	YachidaS_2019	JPN	Westernization
SAMD00165029	YachidaS_2019	JPN	Westernization
SAMD00165030	YachidaS_2019	JPN	Westernization
SAMD00165031	YachidaS_2019	JPN	Westernization
SAMD00165032	YachidaS_2019	JPN	Westernization
SAMD00165033	YachidaS_2019	JPN	Westernization
SID01.BA.VG.2	DeFilippisF_2019	ITA	Westernization
SID01.BA.V_metag	DeFilippisF_2019	ITA	Westernization
SID02.BA.VG_metag	DeFilippisF_2019	ITA	Westernization
SID02.BA.V_metag	DeFilippisF_2019	ITA	Westernization
SID03.BA.O_metag	DeFilippisF_2019	ITA	Westernization
SID04.BA.O_metag	DeFilippisF_2019	ITA	Westernization
SID04.BA.VG.2	DeFilippisF_2019	ITA	Westernization
SID04.BO.VG.2	DeFilippisF_2019	ITA	Westernization
SID04.TO.VG	DeFilippisF_2019	ITA	Westernization
SID05.PR.VG.1	DeFilippisF_2019	ITA	Westernization
SID06.BA.VG_metag	DeFilippisF_2019	ITA	Westernization
SID06.PR.VG_metag	DeFilippisF_2019	ITA	Westernization
SID06.TO.VG	DeFilippisF_2019	ITA	Westernization
SID07.BA.VG.2	DeFilippisF_2019	ITA	Westernization
SID07.PR.V.2	DeFilippisF_2019	ITA	Westernization
SID08.BA.VG_metag	DeFilippisF_2019	ITA	Westernization
SID08.BA.V_metag	DeFilippisF_2019	ITA	Westernization
SID08.TO.VG	DeFilippisF_2019	ITA	Westernization
SID09.PR.V_metag	DeFilippisF_2019	ITA	Westernization
SID09.TO.O.new	DeFilippisF_2019	ITA	Westernization
SID103_M	BackhedF_2015	SWE	Westernization
SID105_M	BackhedF_2015	SWE	Westernization
SID10.BO.V	DeFilippisF_2019	ITA	Westernization
SID10_M	BackhedF_2015	SWE	Westernization
SID10.TO.V.1	DeFilippisF_2019	ITA	Westernization
SID11.BA.V_metag	DeFilippisF_2019	ITA	Westernization
SID11.TO.V.2	DeFilippisF_2019	ITA	Westernization
SID128_M	BackhedF_2015	SWE	Westernization
SID12_M	BackhedF_2015	SWE	Westernization
SID12.PR.V.2	DeFilippisF_2019	ITA	Westernization
SID12.TO.O.new	DeFilippisF_2019	ITA	Westernization
SID130_M	BackhedF_2015	SWE	Westernization
SID133_M	BackhedF_2015	SWE	Westernization
SID137_M	BackhedF_2015	SWE	Westernization
SID13.PR.VG.0	DeFilippisF_2019	ITA	Westernization
SID14.PR.VG.0	DeFilippisF_2019	ITA	Westernization
SID150_M	BackhedF_2015	SWE	Westernization
SID157_M	BackhedF_2015	SWE	Westernization
SID16.PR.VG.1	DeFilippisF_2019	ITA	Westernization
SID172_M	BackhedF_2015	SWE	Westernization
SID179_M	BackhedF_2015	SWE	Westernization
SID17.PR.V_metag	DeFilippisF_2019	ITA	Westernization
SID180_M	BackhedF_2015	SWE	Westernization
SID181_M	BackhedF_2015	SWE	Westernization
SID184_M	BackhedF_2015	SWE	Westernization
SID18_M	BackhedF_2015	SWE	Westernization
SID18.PR.V_metag	DeFilippisF_2019	ITA	Westernization
SID195_M	BackhedF_2015	SWE	Westernization
SID19.BA.V.2	DeFilippisF_2019	ITA	Westernization
SID19.TO.V	DeFilippisF_2019	ITA	Westernization
SID1_M	BackhedF_2015	SWE	Westernization
SID201_M	BackhedF_2015	SWE	Westernization
SID203_M	BackhedF_2015	SWE	Westernization
SID20.TO.O.0	DeFilippisF_2019	ITA	Westernization
SID21.TO.V.new	DeFilippisF_2019	ITA	Westernization
SID224_M	BackhedF_2015	SWE	Westernization
SID229_M	BackhedF_2015	SWE	Westernization
SID22.TO.O.new	DeFilippisF_2019	ITA	Westernization
SID238_M	BackhedF_2015	SWE	Westernization
SID23.BA.V.2	DeFilippisF_2019	ITA	Westernization
SID240_M	BackhedF_2015	SWE	Westernization
SID241_M	BackhedF_2015	SWE	Westernization
SID244_M	BackhedF_2015	SWE	Westernization
SID256_M	BackhedF_2015	SWE	Westernization
SID258_M	BackhedF_2015	SWE	Westernization
SID265_M	BackhedF_2015	SWE	Westernization
SID268_M	BackhedF_2015	SWE	Westernization
SID26.BA.V.2	DeFilippisF_2019	ITA	Westernization
SID26_M	BackhedF_2015	SWE	Westernization
SID26.PR.V_metag	DeFilippisF_2019	ITA	Westernization
SID272_M	BackhedF_2015	SWE	Westernization
SID274_M	BackhedF_2015	SWE	Westernization
SID275_M	BackhedF_2015	SWE	Westernization
SID276_M	BackhedF_2015	SWE	Westernization
SID281_M	BackhedF_2015	SWE	Westernization
SID282_M	BackhedF_2015	SWE	Westernization
SID29.PR.O.2	DeFilippisF_2019	ITA	Westernization
SID30.BO.O.2	DeFilippisF_2019	ITA	Westernization
SID31.PR.O.0	DeFilippisF_2019	ITA	Westernization
SID326_M	BackhedF_2015	SWE	Westernization
SID32.PR.V.1	DeFilippisF_2019	ITA	Westernization
SID332_M	BackhedF_2015	SWE	Westernization
SID335_M	BackhedF_2015	SWE	Westernization
SID338_M	BackhedF_2015	SWE	Westernization
SID33.PR.V_metag	DeFilippisF_2019	ITA	Westernization
SID341_M	BackhedF_2015	SWE	Westernization
SID343_M	BackhedF_2015	SWE	Westernization
SID345_M	BackhedF_2015	SWE	Westernization
SID350_M	BackhedF_2015	SWE	Westernization
SID367_M	BackhedF_2015	SWE	Westernization
SID377_M	BackhedF_2015	SWE	Westernization
SID37.PR.O.new	DeFilippisF_2019	ITA	Westernization
SID383_M	BackhedF_2015	SWE	Westernization
SID385_M	BackhedF_2015	SWE	Westernization
SID387_M	BackhedF_2015	SWE	Westernization
SID38.BA.O.2	DeFilippisF_2019	ITA	Westernization
SID38_M	BackhedF_2015	SWE	Westernization
SID38.PR.O.1	DeFilippisF_2019	ITA	Westernization
SID38.TO.VG	DeFilippisF_2019	ITA	Westernization
SID397_M	BackhedF_2015	SWE	Westernization
SID39_M	BackhedF_2015	SWE	Westernization
SID39.TO.VG	DeFilippisF_2019	ITA	Westernization
SID42_M	BackhedF_2015	SWE	Westernization
SID42.TO.VG.2	DeFilippisF_2019	ITA	Westernization
SID44.TO.V	DeFilippisF_2019	ITA	Westernization
SID45.BO.V.new	DeFilippisF_2019	ITA	Westernization
SID45_M	BackhedF_2015	SWE	Westernization
SID503_M	BackhedF_2015	SWE	Westernization
SID504_M	BackhedF_2015	SWE	Westernization
SID507_M	BackhedF_2015	SWE	Westernization
SID511_M	BackhedF_2015	SWE	Westernization
SID51_M	BackhedF_2015	SWE	Westernization
SID521_M	BackhedF_2015	SWE	Westernization
SID526_M	BackhedF_2015	SWE	Westernization
SID527_M	BackhedF_2015	SWE	Westernization
SID532_M	BackhedF_2015	SWE	Westernization
SID536_M	BackhedF_2015	SWE	Westernization
SID53_M	BackhedF_2015	SWE	Westernization
SID544_M	BackhedF_2015	SWE	Westernization
SID546_M	BackhedF_2015	SWE	Westernization
SID549_M	BackhedF_2015	SWE	Westernization
SID560_M	BackhedF_2015	SWE	Westernization
SID565_M	BackhedF_2015	SWE	Westernization
SID566_M	BackhedF_2015	SWE	Westernization
SID567_M	BackhedF_2015	SWE	Westernization
SID570_M	BackhedF_2015	SWE	Westernization
SID572_M	BackhedF_2015	SWE	Westernization
SID577_M	BackhedF_2015	SWE	Westernization
SID582_M	BackhedF_2015	SWE	Westernization
SID585_M	BackhedF_2015	SWE	Westernization
SID587_M	BackhedF_2015	SWE	Westernization
SID589_M	BackhedF_2015	SWE	Westernization
SID590_M	BackhedF_2015	SWE	Westernization
SID591_M	BackhedF_2015	SWE	Westernization
SID598_M	BackhedF_2015	SWE	Westernization
SID599_M	BackhedF_2015	SWE	Westernization
SID608_M	BackhedF_2015	SWE	Westernization
SID615_M	BackhedF_2015	SWE	Westernization
SID622_M	BackhedF_2015	SWE	Westernization
SID624_M	BackhedF_2015	SWE	Westernization
SID626_M	BackhedF_2015	SWE	Westernization
SID633_M	BackhedF_2015	SWE	Westernization
SID635_M	BackhedF_2015	SWE	Westernization
SID637_M	BackhedF_2015	SWE	Westernization
SID640_M	BackhedF_2015	SWE	Westernization
SID70_M	BackhedF_2015	SWE	Westernization
SID78_M	BackhedF_2015	SWE	Westernization
SID7_M	BackhedF_2015	SWE	Westernization
SID82_M	BackhedF_2015	SWE	Westernization
SID87_M	BackhedF_2015	SWE	Westernization
SID9_M	BackhedF_2015	SWE	Westernization
SIDVOV03_metag	DeFilippisF_2019	ITA	Westernization
SIDVOV08_metag	DeFilippisF_2019	ITA	Westernization
SIDVOV104_metag	DeFilippisF_2019	ITA	Westernization
SIDVOV108_metag	DeFilippisF_2019	ITA	Westernization
SIDVOV109_metag	DeFilippisF_2019	ITA	Westernization
SIDVOV112_metag	DeFilippisF_2019	ITA	Westernization
SIDVOV113_metag	DeFilippisF_2019	ITA	Westernization
SIDVOV114_metag	DeFilippisF_2019	ITA	Westernization
SIDVOV16_metag	DeFilippisF_2019	ITA	Westernization
SIDVOV20_metag	DeFilippisF_2019	ITA	Westernization
SIDVOV24_metag	DeFilippisF_2019	ITA	Westernization
SIDVOV25_metag	DeFilippisF_2019	ITA	Westernization
SIDVOV26_metag	DeFilippisF_2019	ITA	Westernization
SIDVOV28_metag	DeFilippisF_2019	ITA	Westernization
SIDVOV29_metag	DeFilippisF_2019	ITA	Westernization
SIDVOV32_metag	DeFilippisF_2019	ITA	Westernization
SIDVOV34_metag	DeFilippisF_2019	ITA	Westernization
SIDVOV35_metag	DeFilippisF_2019	ITA	Westernization
SIDVOV36_metag	DeFilippisF_2019	ITA	Westernization
SIDVOV38_metag	DeFilippisF_2019	ITA	Westernization
SIDVOV39_metag	DeFilippisF_2019	ITA	Westernization
SIDVOV46_metag	DeFilippisF_2019	ITA	Westernization
SIDVOV48_metag	DeFilippisF_2019	ITA	Westernization
SIDVOV49_metag	DeFilippisF_2019	ITA	Westernization
SIDVOV52_metag	DeFilippisF_2019	ITA	Westernization
SIDVOV53_metag	DeFilippisF_2019	ITA	Westernization
SIDVOV54_metag	DeFilippisF_2019	ITA	Westernization
SIDVOV56_metag	DeFilippisF_2019	ITA	Westernization
SIDVOV58_metag	DeFilippisF_2019	ITA	Westernization
SIDVOV59_metag	DeFilippisF_2019	ITA	Westernization
SIDVOV60_metag	DeFilippisF_2019	ITA	Westernization
SIDVOV66_metag	DeFilippisF_2019	ITA	Westernization
SIDVOV70_metag	DeFilippisF_2019	ITA	Westernization
SIDVOV72_metag	DeFilippisF_2019	ITA	Westernization
SIDVOV75_metag	DeFilippisF_2019	ITA	Westernization
SIDVOV76_metag	DeFilippisF_2019	ITA	Westernization
SIDVOV77_metag	DeFilippisF_2019	ITA	Westernization
SIDVOV78_metag	DeFilippisF_2019	ITA	Westernization
SIDVOV79_metag	DeFilippisF_2019	ITA	Westernization
SIDVOV81_metag	DeFilippisF_2019	ITA	Westernization
SIDVOV82_metag	DeFilippisF_2019	ITA	Westernization
SIDVOV96_metag	DeFilippisF_2019	ITA	Westernization
SIDVOV97_metag	DeFilippisF_2019	ITA	Westernization
SIDVOV98_metag	DeFilippisF_2019	ITA	Westernization
SIDVOV99_metag	DeFilippisF_2019	ITA	Westernization
SRS011061	HMP_2012	USA	Westernization
SRS011084	HMP_2012	USA	Westernization
SRS011134	HMP_2012	USA	Westernization
SRS011239	HMP_2012	USA	Westernization
SRS011271	HMP_2012	USA	Westernization
SRS011302	HMP_2012	USA	Westernization
SRS011405	HMP_2012	USA	Westernization
SRS011452	HMP_2012	USA	Westernization
SRS011529	HMP_2012	USA	Westernization
SRS011586	HMP_2012	USA	Westernization
SRS012273	HMP_2012	USA	Westernization
SRS012902	HMP_2012	USA	Westernization
SRS013158	HMP_2012	USA	Westernization
SRS013215	HMP_2012	USA	Westernization
SRS013476	HMP_2012	USA	Westernization
SRS013521	HMP_2012	USA	Westernization
SRS013687	HMP_2012	USA	Westernization
SRS013800	HMP_2012	USA	Westernization
SRS013951	HMP_2012	USA	Westernization
SRS014235	HMP_2012	USA	Westernization
SRS014287	HMP_2012	USA	Westernization
SRS014313	HMP_2012	USA	Westernization
SRS014459	HMP_2012	USA	Westernization
SRS014613	HMP_2012	USA	Westernization
SRS014683	HMP_2012	USA	Westernization
SRS014923	HMP_2012	USA	Westernization
SRS014979	HMP_2012	USA	Westernization
SRS015065	HMP_2012	USA	Westernization
SRS015133	HMP_2012	USA	Westernization
SRS015190	HMP_2012	USA	Westernization
SRS015217	HMP_2012	USA	Westernization
SRS015264	HMP_2012	USA	Westernization
SRS015369	HMP_2012	USA	Westernization
SRS015663	HMP_2012	USA	Westernization
SRS015782	HMP_2012	USA	Westernization
SRS015794	HMP_2012	USA	Westernization
SRS015854	HMP_2012	USA	Westernization
SRS015960	HMP_2012	USA	Westernization
SRS016018	HMP_2012	USA	Westernization
SRS016056	HMP_2012	USA	Westernization
SRS016095	HMP_2012	USA	Westernization
SRS016203	HMP_2012	USA	Westernization
SRS016267	HMP_2012	USA	Westernization
SRS016335	HMP_2012	USA	Westernization
SRS016495	HMP_2012	USA	Westernization
SRS016585	HMP_2012	USA	Westernization
SRS016753	HMP_2012	USA	Westernization
SRS016954	HMP_2012	USA	Westernization
SRS016989	HMP_2012	USA	Westernization
SRS017103	HMP_2012	USA	Westernization
SRS017191	HMP_2012	USA	Westernization
SRS017247	HMP_2012	USA	Westernization
SRS017307	HMP_2012	USA	Westernization
SRS017433	HMP_2012	USA	Westernization
SRS017521	HMP_2012	USA	Westernization
SRS017701	HMP_2012	USA	Westernization
SRS017821	HMP_2012	USA	Westernization
SRS018133	HMP_2012	USA	Westernization
SRS018313	HMP_2012	USA	Westernization
SRS018351	HMP_2012	USA	Westernization
SRS018427	HMP_2012	USA	Westernization
SRS018575	HMP_2012	USA	Westernization
SRS018656	HMP_2012	USA	Westernization
SRS018817	HMP_2012	USA	Westernization
SRS019030	HMP_2012	USA	Westernization
SRS019161	HMP_2012	USA	Westernization
SRS019267	HMP_2012	USA	Westernization
SRS019397	HMP_2012	USA	Westernization
SRS019582	HMP_2012	USA	Westernization
SRS019601	HMP_2012	USA	Westernization
SRS019685	HMP_2012	USA	Westernization
SRS019787	HMP_2012	USA	Westernization
SRS019910	HMP_2012	USA	Westernization
SRS019968	HMP_2012	USA	Westernization
SRS020233	HMP_2012	USA	Westernization
SRS020328	HMP_2012	USA	Westernization
SRS020869	HMP_2012	USA	Westernization
SRS021484	HMP_2012	USA	Westernization
SRS021948	HMP_2012	USA	Westernization
SRS022071	HMP_2012	USA	Westernization
SRS022137	HMP_2012	USA	Westernization
SRS022524	HMP_2012	USA	Westernization
SRS022609	HMP_2012	USA	Westernization
SRS022713	HMP_2012	USA	Westernization
SRS023346	HMP_2012	USA	Westernization
SRS023526	HMP_2012	USA	Westernization
SRS023583	HMP_2012	USA	Westernization
SRS023829	HMP_2012	USA	Westernization
SRS023914	HMP_2012	USA	Westernization
SRS023971	HMP_2012	USA	Westernization
SRS024009	HMP_2012	USA	Westernization
SRS024075	HMP_2012	USA	Westernization
SRS024132	HMP_2012	USA	Westernization
SRS024265	HMP_2012	USA	Westernization
SRS024331	HMP_2012	USA	Westernization
SRS024388	HMP_2012	USA	Westernization
SRS024435	HMP_2012	USA	Westernization
SRS024549	HMP_2012	USA	Westernization
SRS024625	HMP_2012	USA	Westernization
SRS042284	HMP_2012	USA	Westernization
SRS042628	HMP_2012	USA	Westernization
SRS043001	HMP_2012	USA	Westernization
SRS043411	HMP_2012	USA	Westernization
SRS043701	HMP_2012	USA	Westernization
SRS045004	HMP_2012	USA	Westernization
SRS045645	HMP_2012	USA	Westernization
SRS045713	HMP_2012	USA	Westernization
SRS047014	HMP_2012	USA	Westernization
SRS047044	HMP_2012	USA	Westernization
SRS048164	HMP_2012	USA	Westernization
SRS048870	HMP_2012	USA	Westernization
SRS049164	HMP_2012	USA	Westernization
SRS049712	HMP_2012	USA	Westernization
SRS049900	HMP_2012	USA	Westernization
SRS049959	HMP_2012	USA	Westernization
SRS049995	HMP_2012	USA	Westernization
SRS050299	HMP_2012	USA	Westernization
SRS050422	HMP_2012	USA	Westernization
SRS050752	HMP_2012	USA	Westernization
SRS050925	HMP_2012	USA	Westernization
SRS051031	HMP_2012	USA	Westernization
SRS051882	HMP_2012	USA	Westernization
SRS052027	HMP_2012	USA	Westernization
SRS052697	HMP_2012	USA	Westernization
SRS053214	HMP_2012	USA	Westernization
SRS053335	HMP_2012	USA	Westernization
SRS053398	HMP_2012	USA	Westernization
SRS054590	HMP_2012	USA	Westernization
SRS055982	HMP_2012	USA	Westernization
SRS056259	HMP_2012	USA	Westernization
SRS056519	HMP_2012	USA	Westernization
SRS057478	HMP_2012	USA	Westernization
SRS057717	HMP_2012	USA	Westernization
SRS058723	HMP_2012	USA	Westernization
SRS058770	HMP_2012	USA	Westernization
SRS062427	HMP_2012	USA	Westernization
SRS063040	HMP_2012	USA	Westernization
SRS063985	HMP_2012	USA	Westernization
SRS064276	HMP_2012	USA	Westernization
SRS064557	HMP_2012	USA	Westernization
SRS064645	HMP_2012	USA	Westernization
SRS065504	HMP_2012	USA	Westernization
SRS075398	HMP_2012	USA	Westernization
SRS077730	HMP_2012	USA	Westernization
SRS078176	HMP_2012	USA	Westernization
