## Supplementary Table 1 for "Synergy between Enterobacteriaceae and dietary components shapes the competition between the dominant anaerobes of the human gut"

### Sheet: Sheet1
	List of 21 community members
	Strain name	phylum	Order	Family	Source
	Segatella copri HDD04	Bacteroidota	Bacteroidales	Prevotellaceae	Human isolate (Li et al, 2021); DSM 108558
	Bacteroides caccae	Bacteroidota	Bacteroidales	Bacteroidaceae	DSM 19024
	Bacteroides uniformis	Bacteroidota	Bacteroidales	Bacteroidaceae	DSM 6597
	Bacteroides fragilis	Bacteroidota	Bacteroidales	Bacteroidaceae	DSM 2151
	Bacteroides thetaiotaomicron	Bacteroidota	Bacteroidales	Bacteroidaceae	DSM 2079
	Bacteroides ovatus	Bacteroidota	Bacteroidales	Bacteroidaceae	DSM 1896
	Phocaeicola vulgatus	Bacteroidota	Bacteroidales	Bacteroidaceae	DSM 1447
	Parabacteroides distasonis	Bacteroidota	Bacteroidales	Tannerellaceae	DSM 20701
	Parabacteroides merdae	Bacteroidota	Bacteroidales	Tannerellaceae	DSM 19495
	Clostridium ramosum	Bacillota	Eubacteriales	Clostridiaceae	DSM 1402
	Enterocloster bolteae	Bacillota	Eubacteriales	Clostridiaceae	DSM 15670
	Clostridium symbiosum	Bacillota	Eubacteriales	Clostridiaceae	DSM 934
	Roseburia intestinalis	Bacillota	Eubacteriales	Lachnospiraceae	DSM 14610
	Ruminococcus gnavus	Bacillota	Eubacteriales	Lachnospiraceae	DSM 108212
	Coprococcus eutactus	Bacillota	Eubacteriales	Lachnospiraceae	DSM 107541
	Dorea formicigenerans	Bacillota	Eubacteriales	Lachnospiraceae	DSM 3992
	Blautia obeum	Bacillota	Eubacteriales	Lachnospiraceae	DSM 25238
	Bifidobacterium adolescentis	Actinomycetota	Bifidobacteriales	Bifidobacteriacae	DSM 20083
	Bifidobacterium longum subsp. Longum	Actinomycetota	Bifidobacteriales	Bifidobacteriacae	DSM 20219
	Collinsella aerofaciens	Actinomycetota	Coriobacteriales	Coriobacteriaceae	DSM 3979
	Escherichia coli MR102	Pseudomonadota	Enterobacterales	Enterobacteriaceae	human isolate (Wende et al, 2025)
	Enterobacteriaceae strains	Source
	Escherichia coli MR102	human isolate (Wende et al, 2025)
	Escherichia coli MR158	human isolate (Wende et al, 2025)
	Escherichia coli LK192	human isolate (Wende et al, 2025)
	Escherichia coli Nissle	human isolate
	Escherichia coli K12 MG1655	laboratory strain
	Escherichia coli UTI89	human isolate
	Klebsiella oxytoca MK01	human isolate (Osbelt et al, 2021)
	Klebsiella pneumoniae MD01	patient isolate (Osbelt et al, 2021)
	Segatella strains	Source
	Segatella copri HDD04	Human isolate (Blanco-Miguez et al, 2023); DSM 108558
	Segatella copri DSM18205	DSM No.: 18205
	Segatella copri HDC01	Human isolate (Blanco-Miguez et al, 2023); DSM 108556
	Segatella brasiliensis HDD05	Human isolate (Blanco-Miguez et al, 2023); DSM 112105
	Segatella brunsvicensis NI025	Human isolate (Blanco-Miguez et al, 2023); DSM 113023
	Segatella sinensis HDE04	Human isolate (Blanco-Miguez et al, 2023);DSM 111805
	Segatella sinica HDE06	Human isolate (Blanco-Miguez et al, 2023); DSM 111807
	Segatella hominis HDD12	Human isolate (Blanco-Miguez et al, 2023); DSM 111806
	Segatella sanihominisRHB01	Human isolate (Blanco-Miguez et al, 2023); DSM 113786
