## Supplementary Table 2 for "Synergy between Enterobacteriaceae and dietary components shapes the competition between the dominant anaerobes of the human gut"

### Sheet: Components_list
List of dietary food components used in this study
Number	Name	Source Category	Specific source	Supplier	Catalogue number
p1	Agar	Algae		BD	214010
p2	Agarose	Algae		Roth	CAS Nr. 9012-36-6
p3	Amylopectin	Plant	Maize	Sigma-Aldrich	10120
p4	Amylose	Plant	Potato	Sigma-Aldrich	A0512
p5	Arabinan	Plant	Sugar Beet	Megazyme	P-ARAB
p6	Arabinogalactan	Plant	Larch	Biosynth CarboSynth	YL29121
p7	Arabinoxylan	Plant	Wheat	Megazyme	P-WAXYRS
p8	β-glucan_barley	Plant	Barley	Megazyme	P-BGBL
p9	Cellulose	Plant		Megazyme	P-CMC4M
p10	Chitin	Animal		Biosynth CarboSynth	YC04085
p11	D-galacto-D-mannan	Plant	Carob	Biosynth CarboSynth	YG08098
p12	Fructooligosaccharides	Plant		Biosynth CarboSynth	OF05207
p13	Galactomannan	Plant	Carob	Megazyme	P-GALML
p14	Glucomannan	Plant	Konjac	Megazyme	P-GLCML
p15	Glycogen_bovine	Animal	Bovine liver	Sigma-Aldrich	G0885
p16	Heparin	Animal		Biosynth CarboSynth	YH09354
p17	Inulin	Plant	Chicory	Biosynth CarboSynth	YI01274
p18	Lichenan	Fungal	Cetraria islandica	Biosynth CarboSynth	P-LICHN
p19	Maltodextrin	Plant		Sigma-Aldrich	419672
p21	Mucin Type II	Animal	Porcine stomach	Sigma-Aldrich	M2378
p22	Pectic Galactan	Plant	Potato	Megazyme	P-PGAPT
p23	Pectin	Plant	Apples	Fluka Biochemika	76282
p24	Polygalacturonic acid	Plant		Biosynth CarboSynth	P-7000
p25	Pullulan	Fungal	Aureobasidium pullulans	Sigma-Aldrich	P4516
p26	Rhamnogalacturonan	Plant	Soy bean pectic fiber	Megazyme	P-RHAGN
p27	Rhamnogalacturonan I	Plant	Potato pectic fiber	Megazyme	P-RHAM1
p28	Starch	Plant	potato	Sigma-Aldrich	33615
p29	Xylan_beechwood	Plant	Beechwood	Megazyme	P-XYLNBE
p30	Xylooligosaccharides	Plant	≥95 % xylooligosaccharides, from corncob	Roth	8659.2
p31	Xyloglucan	Plant	Tamarind seed	Megazyme	P-XYGLN
p32	Alginate	Algae		Biosynth	YS31736
p33	β-D-Glucan_yeast	Fungal	Saccharomyces cerevisiae	Biosynth	YG30829
p34	Carboxymethylcellulose	Synthetic			YC158179
p35	Carrageenan	Algae		Sigma-Aldrich	C1013
p36	λ-Carrageenan	Algae		Sigma-Aldrich	22049
p37	Chitosan	Synthetic	Modified from shrimp shell	Biosynth	YC58325
p38	Chondroitin sulfate	Animal	Bovine cartilage	Sigma-Aldrich	230699
p39	Curdlan	Bacterial		Biosynth	YC46078
p40	Dermatan sulfate	Animal		Biosynth	YD30120
p41	Dextran MW500	Bacterial		Biosynth	YD34755
p42	Dextrin	Plant	Corn	Biosynth	D2006
p43	2'-Fucosyllactose	Animal	human milk oligosaccharides	Sigma-Aldrich	SMB00933
p44	Fucoidan	Algae	Fucus vesiculosus	Sigma-Aldrich	YF57714
p45	Galactan	Plant	Potato	Biosynth	YG71532
p46	Galactooligosaccharide	Plant		Biosynth	OG32134
p47	Gellan	Bacterial		Fisher Scientific	15455669
p48	Ghatti gum	Plant		Biosynth	YG35531
p49	Glucurono-xylomannan	Fungal	Tremella fuciformis	Biosynth	YG11701
p50	Glycogen_algae	Algae		Megazyme	P-GLYAL
p51	Guar gum	Plant	Cyamopsis tetragonoloba	Sigma-Aldrich	G4129
p52	Gum arabic	Plant	Acacia tree	Sigma-Aldrich	YG58641
p53	HM Pectin	Plant		Biosynth	YH158538
p54	Hyaluronan	Animal	Rooster comb	Sigma-Aldrich	H5388
p55	Kefir gum	Plant		Biosynth	YK165865
p56	Laminarin	Algae	Laminaria digitata	Sigma-Aldrich	L9634
p57	Levan	Plant	Erwinia herbicola	Biosynth	YL76657
p58	LM Pectin	Plant		Biosynth	YL158537
p59	Locust bean	Plant	Carob	Sigma-Aldrich	G0753
p60	Methylcellulose	Synthetic		Biosynth	YM30635
p61	Nigeran	Fungal		Biosynth	YN157505
p62	Pachyman	Fungal	Piptoporus betulinus	Biosynth	YG165864
p63	Pectic acid	Plant		Biosynth	YP33892
p64	Polydextrose	Synthetic		Biosynth	YP29207
p65	PolyGlycopleX (PGX)	Plant		Biosynth	YP157506
p66	Porphyran	Algae		Biosynth	YP157502
p67	Psyllium seed gum	Plant		Biosynth	YP58645
p68	Schizophyllan	Fungal		Biosynth	YS46139
p69	Schleroglucan	Fungal		Biosynth	YS09784
p70	Starch_unmodified	Plant	Wheat	Sigma-Aldrich	S5127
p71	Tamarind gum	Plant		Biosynth	YT58655
p72	Tara gum	Plant		Biosynth	YT58656
p73	Tragacanth	Plant	Astragalus gummifer	Biosynth	YT31961
p74	Ulvan	Algae		Biosynth	YU11689
p75	Xanthan	Bacterial	Xanthomonas campestris	Biosynth	YX29708
p76	1,4 β-D-Mannan	Plant	Carob	Megazyme	P-MANCB
p77	Yeast mannan	Fungal	Saccharomyces cerevisiae	Sigma-Aldrich	M7504
p78	Xylan	Plant	Corncob	Biosynth	YC05381
p79	Dextran MW64,000	Bacterial		Megazyme	P-DEXT
p80	Phytagel	Bacterial		Sigma-Aldrich	P8169
v1	Retinoic acid – Vitamin A	Vitamin		Sigma-Aldrich	R2625
v2	Thiamin – Vitamin B1	Vitamin		Sigma-Aldrich	T4625
v3	Riboflavin – Vitamin B2	Vitamin		Sigma-Aldrich	R9504
v4	Niacin – Vitamin B3	Vitamin		Sigma-Aldrich	N0636
v5	Pantothenic Acid – Vitamin B5	Vitamin		Sigma-Aldrich	21210
v6	Pyridoxine – Vitamin B6	Vitamin		Sigma-Aldrich	P6280
v7	Biotin – Vitamin B7	Vitamin		Sigma-Aldrich	B4501
v8	Folate – Vitamin B9	Vitamin		Sigma-Aldrich	F8758
v9	Cyanocobalamin – Vitamin B12	Vitamin		Sigma-Aldrich	V6629
v10	Ascorbate – Vitamin C	Vitamin		Sigma-Aldrich	A92902
v11	Cholecalciferol – Vitamin D	Vitamin		Sigma-Aldrich	C9756
v12	α-Tocopherol – Vitamin E	Vitamin		Sigma-Aldrich	258024
v13	Phylloquinone – Vitamin K1	Vitamin		MP Biomedicals	103283
v14	Menadione – Vitamin K3	Vitamin		Sigma-Aldrich	M5625
v15	Choline	Vitamin		Sigma-Aldrich	C7527

### Sheet: Stocks for communities
List of food components supplemented in the community
Number	Component	Stock concentration	Final concentration	Preparation method
p1	Agar	0.08% (0.8mg/ml)	0.04% (0.4mg/ml)	Autoclave, water
p2	Agarose	0.08% (0.8mg/ml)	0.04% (0.4mg/ml)	Autoclave, water
p3	Amylopectin	4mg/ml	2mg/ml	Autoclave, water
p4	Amylose	4mg/ml	2mg/ml	Autoclave, water
p5	Arabinan	4mg/ml	2mg/ml	Autoclave, water
p6	Arabinogalactan	4mg/ml	2mg/ml	Autoclave, water
p7	Arabinoxylan	4mg/ml	2mg/ml	Autoclave, water
p8	β-glucan_barley	4mg/ml	2mg/ml	Autoclave, water
p9	Cellulose	4mg/ml	2mg/ml	Autoclave, water
p10	Chitin	4mg/ml	2mg/ml	Autoclave, water
p11	D-galacto-D-mannan	4mg/ml	2mg/ml	Autoclave, water
p12	Fructooligosaccharides	4mg/ml	2mg/ml	Autoclave, water
p13	Galactomannan	4mg/ml	2mg/ml	Autoclave, water
p14	Glucomannan	4mg/ml	2mg/ml	Autoclave, water
p15	Glycogen_bovine	4mg/ml	2mg/ml	Autoclave, water
p16	Heparin	4mg/ml	2mg/ml	Filter, water
p17	Inulin	4mg/ml	2mg/ml	Autoclave, water
p18	Lichenan	4mg/ml	2mg/ml	Autoclave, water
p19	Maltodextrin	4mg/ml	2mg/ml	Autoclave, water
p21	Mucin Type II	4mg/ml	2mg/ml	Autoclave, water
p22	Pectic Galactan	4mg/ml	2mg/ml	Autoclave, water
p23	Pectin	4mg/ml	2mg/ml	Autoclave, water
p24	Polygalacturonic acid	4mg/ml	2mg/ml	Autoclave, water
p25	Pullulan	4mg/ml	2mg/ml	Autoclave, water
p26	Rhamnogalacturonan	4mg/ml	2mg/ml	Autoclave, water
p27	Rhamnogalacturonan I	4mg/ml	2mg/ml	Autoclave, water
p28	Starch	4mg/ml	2mg/ml	Autoclave, water
p29	Xylan_beechwood	4mg/ml	2mg/ml	Autoclave, water
p30	Xylooligosaccharides	4mg/ml	2mg/ml	Autoclave, water
p31	Xyloglucan	4mg/ml	2mg/ml	Autoclave, water
p32	Alginate	4mg/ml	2mg/ml	Autoclave, water
p33	β-D-Glucan_yeast	4mg/ml	2mg/ml	Autoclave, water
p34	Carboxymethylcellulose	4mg/ml	2mg/ml	Autoclave, water
p35	Carrageenan	0.08% (0.8mg/ml)	0.04% (0.4mg/ml)	Autoclave, water
p36	λ-Carrageenan	10mg/ml	2mg/ml	Autoclave, water
p37	Chitosan	10mg/ml	2mg/ml	Autoclave, water
p38	Chondroitin sulfate	10mg/ml	2mg/ml	Filter, water
p39	Curdlan	0.08% (0.8mg/ml)	0.04% (0.4mg/ml)	Autoclave, water
p40	Dermatan sulfate	4mg/ml	2mg/ml	Filter, water
p41	Dextran MW500	4mg/ml	2mg/ml	Autoclave, water
p42	Dextrin	4mg/ml	2mg/ml	Autoclave, water
p43	2'-Fucosyllactose	4mg/ml	2mg/ml	Filter, water
p44	Fucoidan	4mg/ml	2mg/ml	Autoclave, water
p45	Galactan	4mg/ml	2mg/ml	Autoclave, water
p46	Galactooligosaccharide	4mg/ml	2mg/ml	Autoclave, water
p47	Gellan	4mg/ml	2mg/ml	Autoclave, water
p48	Ghatti gum	4mg/ml	2mg/ml	Autoclave, water
p49	Glucurono-xylomannan	0.8mg/ml	0.4mg/ml	Autoclave, water
p50	Glycogen_algae	4mg/ml	2mg/ml	Autoclave, water
p51	Guar gum	4mg/ml	2mg/ml	Autoclave, water
p52	Gum arabic	4mg/ml	2mg/ml	Autoclave, water
p53	HM Pectin	4mg/ml	2mg/ml	Autoclave, water
p54	Hyaluronan	4mg/ml	2mg/ml	Filter, water
p55	Kefir gum	4mg/ml	2mg/ml	Autoclave, water
p56	Laminarin	4mg/ml	2mg/ml	Autoclave, water
p57	Levan	4mg/ml	2mg/ml	Autoclave, water
p58	LM Pectin	4mg/ml	2mg/ml	Autoclave, water
p59	Locust bean	4mg/ml	2mg/ml	Autoclave, water
p60	Methylcellulose	4mg/ml	2mg/ml	Autoclave, water
p61	Nigeran	4mg/ml	2mg/ml	Autoclave, water
p62	Pachyman	4mg/ml	2mg/ml	Autoclave, water
p63	Pectic acid	4mg/ml	2mg/ml	Autoclave, water
p64	Polydextrose	4mg/ml	2mg/ml	Autoclave, water
p65	PolyGlycopleX (PGX)	0.08% (0.8mg/ml)	0.04% (0.4mg/ml)	Autoclave, water
p66	Porphyran	4mg/ml	2mg/ml	Autoclave, water
p67	Psyllium seed gum	0.08% (0.8mg/ml)	0.04% (0.4mg/ml)	Autoclave, water
p68	Schizophyllan	4mg/ml	2mg/ml	Autoclave, water
p69	Schleroglucan	4mg/ml	2mg/ml	Autoclave, water
p70	Starch_unmodified	4mg/ml	2mg/ml	Autoclave, water
p71	Tamarind gum	4mg/ml	2mg/ml	Autoclave, water
p72	Tara gum	4mg/ml	2mg/ml	Autoclave, water
p73	Tragacanth	4mg/ml	2mg/ml	Autoclave, water
p74	Ulvan	4mg/ml	2mg/ml	Autoclave, water
p75	Xanthan	4mg/ml	2mg/ml	Autoclave, water
p76	1,4 β-D-Mannan	4mg/ml	2mg/ml	Autoclave, water
p77	Yeast mannan	4mg/ml	2mg/ml	Autoclave, water
p78	Xylan	4mg/ml	2mg/ml	Autoclave, water
p79	Dextran MW64,000	4mg/ml	2mg/ml	Autoclave, water
p80	Phytagel	4mg/ml	2mg/ml	Autoclave, water
v1	Retinoic acid – Vitamin A	2.5mg/ml	2μg/ml	Filter, Chloroform
v2	Thiamin – Vitamin B1	1.5 mg/ml	50 mg/ml	Filter, water
v3	Riboflavin – Vitamin B2	1.5 mg/ml	10 mg/ml	Filter, 0.1M NaOH
v4	Niacin – Vitamin B3	1.5 mg/ml	15 mg/ml	Filter, water
v5	Pantothenic Acid – Vitamin B5	1.5 mg/ml	50 mg/ml	Filter, water
v6	Pyridoxine – Vitamin B6	1.5 mg/ml	50 mg/ml	Filter, water
v7	Biotin – Vitamin B7	10 µg/ml	10 mg/ml	Filter, 0.1M NaOH
v8	Folate – Vitamin B9	10 µg/ml	10 mg/ml	Filter, 1M NaOH
v9	Cyanocobalamin – Vitamin B12	10 µg/ml	10 mg/ml	Filter, water
v10	Ascorbate – Vitamin C	10 mg/ml	100 mg/ml	Filter, water
v11	Cholecalciferol – Vitamin D	10 µg/ml	10 mg/ml	Filter, ethanol
v12	α-Tocopherol – Vitamin E	1.5 mg/ml	50 mg/ml	Filter, ethanol
v13	Phylloquinone – Vitamin K1	10 µg/ml	10 mg/ml	Filter, ethanol
v14	Menadione – Vitamin K3	10 µg/ml	1 mg/ml	Filter, ethanol
v15	Choline	10 mg/ml	100 mg/ml	Filter, water

### Sheet: Stocks for carbon source
List of complex dietary glycans used as sole carbon source for growth
Number	Component	Stock concentration	Final concentration	Preparation method
p1	Agar	0.2% (2mg/ml)	0.1% (1mg/ml)	Autoclave, water
p2	Agarose	0.2% (2mg/ml)	0.1% (1mg/ml)	Autoclave, water
p3	Amylopectin	10mg/ml	5mg/ml	Autoclave, water
p4	Amylose	10mg/ml	5mg/ml	Autoclave, water
p5	Arabinan	10mg/ml	5mg/ml	Autoclave, water
p6	Arabinogalactan	10mg/ml	5mg/ml	Autoclave, water
p7	Arabinoxylan	10mg/ml	5mg/ml	Autoclave, water
p8	β-glucan_barley	10mg/ml	5mg/ml	Autoclave, water
p9	Cellulose	10mg/ml	5mg/ml	Autoclave, water
p10	Chitin	10mg/ml	5mg/ml	Autoclave, water
p11	D-galacto-D-mannan	10mg/ml	5mg/ml	Autoclave, water
p12	Fructooligosaccharides	10mg/ml	5mg/ml	Autoclave, water
p13	Galactomannan	10mg/ml	5mg/ml	Autoclave, water
p14	Glucomannan	10mg/ml	5mg/ml	Autoclave, water
p15	Glycogen_bovine	10mg/ml	5mg/ml	Autoclave, water
p16	Heparin	10mg/ml	5mg/ml	Filter, water
p17	Inulin	10mg/ml	5mg/ml	Autoclave, water
p18	Lichenan	10mg/ml	5mg/ml	Autoclave, water
p19	Maltodextrin	10mg/ml	5mg/ml	Autoclave, water
p21	Mucin Type II	10mg/ml	5mg/ml	Autoclave, water
p22	Pectic Galactan	10mg/ml	5mg/ml	Autoclave, water
p23	Pectin	10mg/ml	5mg/ml	Autoclave, water
p24	Polygalacturonic acid	10mg/ml	5mg/ml	Autoclave, water
p25	Pullulan	10mg/ml	5mg/ml	Autoclave, water
p26	Rhamnogalacturonan	10mg/ml	5mg/ml	Autoclave, water
p27	Rhamnogalacturonan I	10mg/ml	5mg/ml	Autoclave, water
p28	Starch	10mg/ml	5mg/ml	Autoclave, water
p29	Xylan_beechwood	10mg/ml	5mg/ml	Autoclave, water
p30	Xylooligosaccharides	10mg/ml	5mg/ml	Autoclave, water
p31	Xyloglucan	10mg/ml	5mg/ml	Autoclave, water
p32	Alginate	10mg/ml	5mg/ml	Autoclave, water
p33	β-D-Glucan_yeast	10mg/ml	5mg/ml	Autoclave, water
p34	Carboxymethylcellulose	10mg/ml	5mg/ml	Autoclave, water
p35	Carrageenan	0.2% (2mg/ml)	0.1% (1mg/ml)	Autoclave, water
p36	λ-Carrageenan	10mg/ml	5mg/ml	Autoclave, water
p37	Chitosan	10mg/ml	5mg/ml	Autoclave, water
p38	Chondroitin sulfate	10mg/ml	5mg/ml	Filter, water
p39	Curdlan	0.2% (2mg/ml)	0.1% (1mg/ml)	Autoclave, water
p40	Dermatan sulfate	5mg/ml	2.5mg/ml	Filter, water
p41	Dextran MW500	10mg/ml	5mg/ml	Autoclave, water
p42	Dextrin	10mg/ml	5mg/ml	Autoclave, water
p43	2'-Fucosyllactose	5mg/ml	2.5mg/ml	Filter, water
p44	Fucoidan	5mg/ml	2.5mg/ml	Autoclave, water
p45	Galactan	10mg/ml	5mg/ml	Autoclave, water
p46	Galactooligosaccharide	10mg/ml	5mg/ml	Autoclave, water
p47	Gellan	10mg/ml	5mg/ml	Autoclave, water
p48	Ghatti gum	10mg/ml	5mg/ml	Autoclave, water
p49	Glucurono-xylomannan	1mg/ml	0.5mg/ml	Autoclave, water
p50	Glycogen_algae	10mg/ml	5mg/ml	Autoclave, water
p51	Guar gum	10mg/ml	5mg/ml	Autoclave, water
p52	Gum arabic	10mg/ml	5mg/ml	Autoclave, water
p53	HM Pectin	10mg/ml	5mg/ml	Autoclave, water
p54	Hyaluronan	10mg/ml	5mg/ml	Filter, water
p55	Kefir gum	10mg/ml	5mg/ml	Autoclave, water
p56	Laminarin	5mg/ml	2.5mg/ml	Autoclave, water
p57	Levan	10mg/ml	5mg/ml	Autoclave, water
p58	LM Pectin	10mg/ml	5mg/ml	Autoclave, water
p59	Locust bean	10mg/ml	5mg/ml	Autoclave, water
p60	Methylcellulose	10mg/ml	5mg/ml	Autoclave, water
p61	Nigeran	10mg/ml	5mg/ml	Autoclave, water
p62	Pachyman	10mg/ml	5mg/ml	Autoclave, water
p63	Pectic acid	10mg/ml	5mg/ml	Autoclave, water
p64	Polydextrose	10mg/ml	5mg/ml	Autoclave, water
p65	PolyGlycopleX (PGX)	0.2% (2mg/ml)	0.1% (1mg/ml)	Autoclave, water
p66	Porphyran	3mg/ml	1.5mg/ml	Autoclave, water
p67	Psyllium seed gum	0.2% (2mg/ml)	0.1% (1mg/ml)	Autoclave, water
p68	Schizophyllan	5mg/ml	2.5mg/ml	Autoclave, water
p69	Schleroglucan	10mg/ml	5mg/ml	Autoclave, water
p70	Starch_unmodified	10mg/ml	5mg/ml	Autoclave, water
p71	Tamarind gum	10mg/ml	5mg/ml	Autoclave, water
p72	Tara gum	10mg/ml	5mg/ml	Autoclave, water
p73	Tragacanth	10mg/ml	5mg/ml	Autoclave, water
p74	Ulvan	5mg/ml	2.5mg/ml	Autoclave, water
p75	Xanthan	10mg/ml	5mg/ml	Autoclave, water
p76	1,4 β-D-Mannan	10mg/ml	5mg/ml	Autoclave, water
p77	Yeast mannan	10mg/ml	5mg/ml	Autoclave, water
p78	Xylan	10mg/ml	5mg/ml	Autoclave, water
p79	Dextran MW64,000	10mg/ml	5mg/ml	Autoclave, water
p80	Phytagel	10mg/ml	5mg/ml	Autoclave, water
